# Analysis of the Diverse Antigenic Landscape of the Malaria Invasion Protein RH5 Identifies a Potent Vaccine-Induced Human Public Antibody Clonotype

**DOI:** 10.1101/2023.10.04.560576

**Authors:** Jordan R. Barrett, Dimitra Pipini, Nathan D. Wright, Andrew J. R. Cooper, Giacomo Gorini, Doris Quinkert, Amelia M. Lias, Hannah Davies, Cassandra Rigby, Maya Aleshnick, Barnabas G. Williams, William J. Bradshaw, Neil G. Paterson, Thomas Martinson, Payton Kirtley, Luc Picard, Christine D. Wiggins, Francesca R. Donnellan, Lloyd D. W. King, Lawrence T. Wang, Jonathan F. Popplewell, Sarah E. Silk, Jed de Ruiter Swain, Katherine Skinner, Vinayaka Kotraiah, Amy R. Noe, Randall S. MacGill, C. Richter King, Ashley J. Birkett, Lorraine A. Soisson, Angela M. Minassian, Douglas A. Lauffenburger, Kazutoyo Miura, Carole A. Long, Brandon K. Wilder, Lizbé Koekemoer, Joshua Tan, Carolyn M. Nielsen, Kirsty McHugh, Simon J. Draper

**Author notes:** These authors contributed equally (Kirsty McHugh, Simon J. Draper).

## Abstract

The highly conserved and essential *Plasmodium falciparum* reticulocyte-binding protein homolog 5 (PfRH5) has emerged as the leading target for vaccines that seek to protect against the disease-causing blood-stage of malaria. However, the features of the human vaccine-induced antibody response that confer highly potent inhibition of malaria parasite invasion into red blood cells are not well defined. Here we characterize over 200 human IgG monoclonal antibodies induced by the most advanced PfRH5 vaccine. We define the antigenic landscape of this molecule, and establish epitope specificity, antibody association rate and intra-PfRH5 antibody interactions are key determinants of functional anti-parasitic potency. In addition, we identify a germline gene combination that results in an exceptionally potent class of antibody and demonstrate its prophylactic potential to protect against *P. falciparum* parasite challenge *in vivo*. This comprehensive dataset provides a framework to guide rational design of next-generation vaccines and prophylactic antibodies to protect against blood-stage malaria.
