## Supplementary material for "Analysis of the Diverse Antigenic Landscape of the Malaria Invasion Protein RH5 Identifies a Potent Vaccine-Induced Human Public Antibody Clonotype": 230927 Barrett et al Supplementary Data S2.xlsx

### Sheet: Data S2
					ka (M-1 s-1)				kd (s-1)				kD (M)			Rmax (RU)				Fitting Information
mAb	Donor	Vaccination Regimen	Community	EC50 (µg/mL)	Value	Error (+/-)	STDEV	CV %	Value	Error (+/-)	STDEV	CV %	Value	STDEV	CV %	Value	Error (+/-)	STDEV	CV %	Res SD	7% Rmax	Complex Fitting (Res SD > 7% Rmax)	Capture RU	Antigen RU	Theoretical Rmax	Specific Activity	Number of Repeats Averaged
R5.001	D001	vvRH5	5b	10000	500599	26250	12787.8	2.55449	0.000167238	6.3e-06	7.01369e-05	41.9384	3.33693e-10	1.37731e-10	41.2748	67.2505	0.7	11.4824	17.0741	2.06862	4.70754	N	61.475	52.775	49.3439	136.289	4
R5.004	D002	vvRH5	1a	48.9815	946917	48000	186733	19.7201	0.000613943	9.86667e-06	0.000178572	29.0861	6.88828e-10	3.33872e-10	48.4696	44.429	0.656667	4.6421	10.4484	1.62256	3.11003	N	\	43.6667	34.3274	129.427	3
R5.007	D003	vvRH5	6	10000	223084	30750	118572	53.1514	0.00131276	3.2e-05	0.000470998	35.8784	6.27541e-09	1.66494e-09	26.5312	37.3379	2.675	7.80301	20.8984	1.932	2.61365	N	51.85	24.45	41.6183	89.7151	4
R5.008	D001	vvRH5	3b	89.6912	669737	31250	79207.7	11.8267	0.000393071	7.275e-06	0.000142926	36.3615	6.06054e-10	2.82083e-10	46.5443	58.4464	0.545	11.9396	20.4283	1.75063	4.09125	N	68.75	44.975	55.1833	105.913	4
R5.011	D001	vvRH5	4b	10000	901583	129667	104593	11.601	6.00144e-05	1.32e-05	0	0	6.71602e-11	7.70507e-12	11.4727	35.4771	0.69	12.2614	34.5614	3.01508	2.4834	Complex	63.9	36.2	51.2904	69.1692	3
R5.015	D001	vvRH5	5a	10000	489890	84666.7	36523.9	7.45554	6.00144e-05	1.63333e-05	0	0	1.22969e-10	9.3166e-12	7.57641	48.5943	1.26667	5.3703	11.0513	4.39476	3.4016	Complex	70.7333	53.1333	56.7753	85.5906	3
R5.016	D001	vvRH5	2	9.6	1.04885e+06	115000	98024.7	9.34594	9.71755e-05	1.22e-05	5.25537e-05	54.0812	9.07045e-11	4.1629e-11	45.8952	36.9752	0.76	2.94532	7.96566	1.94304	2.58826	N	63.5	36.15	50.9693	72.544	2
R5.020	D004	1- MD	4a	10000	706883	25500	15990.6	2.26213	0.000528554	6.05e-06	4.7879e-05	9.05849	7.48912e-10	8.19922e-11	10.9482	107.326	0.7775	16.4748	15.3502	3.58807	7.51284	N	89.075	76.175	71.4975	150.112	4
R5.021	D019	2 - DFx	3b	188.133	647795	33000	205.111	0.0316629	6.00144e-05	4.85e-06	0	0	9.26442e-11	2.93339e-14	0.0316629	112.714	0.8	9.36757	8.31095	2.85639	7.88995	N	76	106.6	61.0027	184.768	2
R5.022	D019	2 - DFx	3b	288.443	372533	44000	29812.6	8.00268	6.00144e-05	1.1425e-05	0	0	1.61885e-10	1.31225e-11	8.10606	75.3779	1.525	10.4667	13.8857	4.43518	5.27645	N	60.9	50.2	48.8824	154.203	4
R5.025	D019	2 - DFx	1a	23.4138	1.41553e+06	69000	44200.8	3.12257	6.00144e-05	4.9e-06	0	0	4.24179e-11	1.32453e-12	3.12257	105.914	0.74	5.27831	4.98357	3.13116	7.414	N	74.7	98.55	59.9592	176.644	2
R5.026	D019	2 - DFx	3b	10000	536640	25500	11728.3	2.1855	0.00120258	1.515e-05	0.000419773	34.9061	2.23845e-09	7.72752e-10	34.5217	104.963	1.45	14.4064	13.7253	4.29206	7.3474	N	61.7	78.5	49.5245	211.941	4
R5.027	D019	2 - DFx	1a	57.3093	535717	51500	19392.9	3.61998	0.000136754	1.15e-05	0.000108526	79.3585	2.5177e-10	1.93466e-10	76.8423	32.6746	0.535	12.8149	39.2198	1.73904	2.28722	N	87.55	36.85	70.2735	46.4963	2
R5.028	D019	2 - DFx	3b	10000	585350	14333.3	23377.4	3.99375	0.000115824	2.83333e-06	2.25634e-05	19.4807	1.98861e-10	4.43898e-11	22.322	128.471	0.54	16.3873	12.7556	2.11425	8.99299	N	58.1333	94.5333	46.6617	275.325	3
R5.029	D019	2 - DFx	6	10000	1.36294e+06	67000	348889	25.5982	6.00144e-05	4.55e-06	0	0	4.55245e-11	1.16534e-11	25.5982	82.7408	0.54	13.0183	15.7338	2.92793	5.79186	N	66.75	87	53.578	154.431	2
R5.030	D019	2 - DFx	3b	142.772	1.27515e+06	119500	123391	9.67659	0.000135838	1.23e-05	9.09799e-05	66.9767	1.0356e-10	6.13271e-11	59.2191	27.628	0.465	11.0431	39.9707	1.58863	1.93396	N	33.4	31.9	26.8091	103.055	2
R5.031	D019	2 - DFx	1a	24.9118	1.10625e+06	47500	17100.2	1.54578	6.00144e-05	4.1e-06	0	0	5.42569e-11	8.38693e-13	1.54578	90.4727	0.475	6.99795	7.73488	2.36817	6.33309	N	32.6	85.8	26.1669	345.752	2
R5.032	D019	2 - DFx	1a	43.8288	954415	36250	169745	17.7853	0.000130452	3.85e-06	2.58417e-05	19.8093	1.4096e-10	4.04539e-11	28.6989	86.5369	0.4775	11.0185	12.7327	2.31555	6.05758	N	44.2	53.525	35.4779	243.918	4
R5.033	D019	2 - DFx	1a	104.929	711506	49250	79312.2	11.1471	0.00122575	2.05e-05	0.000344315	28.0901	1.70027e-09	2.7542e-10	16.1986	59.4869	1	9.29893	15.6319	3.36029	4.16409	N	73.525	42.5	59.0161	100.798	4
R5.034	D019	2 - DFx	2	2.52756	1.68968e+06	195000	46249.6	2.73718	6.00144e-05	1.15e-05	0	0	3.55316e-11	9.72564e-13	2.73718	68.7008	1.09	20.6775	30.0979	4.48615	4.80906	N	70.65	73.4	56.7084	121.148	2
R5.035	D017	1- MD	1b	99.6576	344683	41250	48221.3	13.99	0.00308143	8.7e-05	0.00124221	40.3126	8.75476e-09	2.29578e-09	26.2232	77.0024	3.725	17.5057	22.734	4.5894	5.39017	N	82.325	53.525	66.0795	116.53	4
R5.036	D017	1- MD	2	10000	1.13026e+06	57000	107734	9.53177	0.00101753	1.4125e-05	0.000415284	40.8131	8.824e-10	2.93888e-10	33.3055	57.3497	0.6225	9.47886	16.5282	2.74022	4.01448	N	57.725	41.975	46.3339	123.775	4
R5.037	D017	1- MD	3b	10000	286024	33750	14261.2	4.98602	0.0021895	5.175e-05	0.00073965	33.7817	7.73922e-09	2.86751e-09	37.0516	63.5734	3.075	8.79433	13.8334	3.58875	4.45013	N	83.35	42.175	66.9023	95.0242	4
R5.038	D015 (D007)	3 - D4thB	1a	116.731	687322	87000	29525.2	4.29568	6.00144e-05	1.285e-05	0	0	8.7397e-11	3.7543e-12	4.29568	57.3272	0.89	18.1092	31.5892	3.49181	4.0129	N	76.4	63.7	61.3237	93.4829	2
R5.039	D015 (D007)	3 - D4thB	5a	10000	1.02314e+06	49500	20003.5	1.95511	7.55767e-05	4.3e-06	2.20084e-05	29.1206	7.36712e-11	2.00703e-11	27.2431	86.1728	0.485	9.33594	10.834	2.58929	6.0321	N	28.9	81	23.1971	371.481	2
R5.040	D015 (D007)	3 - D4thB	1a	106.396	636884	21333.3	32051.1	5.03249	0.000114414	3.8e-06	4.70863e-05	41.1543	1.78133e-10	6.59863e-11	37.0433	90.3281	0.506667	12.2677	13.5813	1.74372	6.32297	N	67.8	68	54.4208	165.981	3
R5.041	D015 (D007)	3 - D4thB	1a	133.079	406534	27000	40463.3	9.95323	6.00144e-05	6.675e-06	0	0	1.48707e-10	1.45316e-11	9.77201	94.9182	1.0925	11.1297	11.7255	3.233	6.64427	N	67.475	63.15	54.1599	175.255	4
R5.042	D015 (D007)	3 - D4thB	3a	40.3088	1.19475e+06	27750	38223.6	3.19929	0.000365849	3.475e-06	9.97063e-05	27.2534	3.05244e-10	7.60191e-11	24.9044	112.916	0.43	18.3538	16.2543	2.33004	7.90414	N	54.4	74.225	43.6651	258.596	4
R5.043	D015 (D007)	3 - D4thB	5a	10000	245206	14500	29556.7	12.0538	6.43924e-05	5.625e-06	8.75599e-06	13.5979	2.66702e-10	5.75506e-11	21.5786	62.411	0.9025	6.75387	10.8216	1.41285	4.36877	N	61.15	43.825	49.0831	127.154	4
R5.044	D016 (D010)	3 - D4thB	3a	291.677	626399	43250	46842.9	7.47812	0.00141088	2.35e-05	0.000331579	23.5015	2.27712e-09	6.55175e-10	28.7721	96.1761	1.825	19.0332	19.79	5.37109	6.73233	N	56.55	74.475	45.3908	211.885	4
R5.046	D016 (D010)	3 - D4thB	4a	10000	718355	42000	82285	11.4546	0.000106923	5.55e-06	3.24867e-05	30.3832	1.52435e-10	6.26845e-11	41.1222	56.4863	0.455	3.38091	5.98537	1.83401	3.95404	N	78.9	54.7	63.3304	89.193	2
R5.047	D006	1- MD	1a	42.176	1.18977e+06	33000	99088.4	8.32835	0.000242357	3.45e-06	6.37242e-05	26.2935	2.02362e-10	4.21719e-11	20.8399	84.2801	0.345	8.78899	10.4283	2.17643	5.89961	N	69.025	53.3	55.4041	152.119	4
R5.048	D006	1- MD	4a	10000	321764	24000	33155	10.3041	0.00101435	1.575e-05	0.00020113	19.8285	3.22519e-09	9.87374e-10	30.6144	76.8899	1.95	9.62926	12.5234	3.12868	5.3823	N	66.775	54.85	53.5981	143.457	4
R5.050	D006	1- MD	5a	10000	507370	21000	23427.7	4.61748	0.000114034	4.45e-06	8.1487e-05	71.4585	2.28151e-10	1.68432e-10	73.8246	74.3755	0.535	11.945	16.0604	1.6815	5.20628	N	80.225	50.2	64.3939	115.501	4
R5.051	D006	1- MD	2	72.5253	514822	16750	15287.2	2.96941	0.000344968	4.7e-06	0.000131391	38.0879	6.69885e-10	2.54804e-10	38.037	84.9302	0.59	15.6446	18.4205	1.87224	5.94511	N	119.05	59.225	95.5575	88.8786	4
R5.052	D006	1- MD	1a	46.994	870597	29500	52285.9	6.00575	0.000213307	4.2e-06	3.29777e-05	15.4602	2.44316e-10	2.32064e-11	9.49855	64.6073	0.355	4.54848	7.04019	1.40754	4.52251	N	85.8	60.45	68.8688	93.8122	2
R5.053	D006	1- MD	5a	10000	599331	22250	23437	3.91052	0.000125707	4.25e-06	5.25823e-05	41.8294	2.11067e-10	9.04455e-11	42.8516	108.893	0.7075	16.7406	15.3734	3.18427	7.62252	N	92.65	71.45	74.3671	146.427	4
R5.054	D006	1- MD	6	10000	215021	50000	68281.5	31.7557	0.000955874	4.25e-05	6.44107e-05	6.73841	4.63145e-09	1.17119e-09	25.2878	21.1022	2.3	10.1671	48.1801	1.58843	1.47715	Complex	50.9	22.85	40.8557	51.6505	2
R5.055	D006	1- MD	4b	10000	1.76201e+06	52500	158482	8.99434	0.000108607	3.25e-06	8.04756e-06	7.40982	6.20944e-11	1.01522e-11	16.3497	83.2527	0.37	8.5661	10.2893	2.30321	5.82769	N	50.8	81.25	40.7755	204.174	2
R5.056	D013 (D005)	3 - D4thB	1a	70.8137	833158	34000	58875.5	7.06654	6.00144e-05	4.15e-06	0	0	7.22127e-11	5.10294e-12	7.06654	110.432	0.645	3.05271	2.76432	2.27324	7.73026	N	57.2	105.2	45.9125	240.528	2
R5.057	D013 (D005)	3 - D4thB	1a	151.757	729932	39000	109697	15.0284	6.00144e-05	5.1e-06	0	0	8.31583e-11	1.24973e-11	15.0284	57.3939	0.42	2.46478	4.29449	1.63952	4.01758	N	61.45	55.15	49.3239	116.361	2
R5.058	D013 (D005)	3 - D4thB	5a	10000	570105	32000	52845.8	9.26949	6.00144e-05	5.3e-06	0	0	1.05723e-10	9.80001e-12	9.26949	59.0829	0.485	6.63052	11.2224	1.73149	4.1358	N	60.3	55.5	48.4008	122.07	2
R5.059	D013 (D005)	3 - D4thB	5a	10000	301937	17750	41646	13.7929	9.67606e-05	4.85e-06	4.44687e-05	45.9574	3.37042e-10	2.01597e-10	59.8137	86.4088	0.985	26.3821	30.5317	2.20546	6.04861	N	85.65	60.4	68.7484	125.688	4
R5.060	D013 (D005)	3 - D4thB	3a	108.074	545891	44500	5499.98	1.00752	6.00144e-05	7.55e-06	0	0	1.09944e-10	1.10771e-12	1.00752	49.1649	0.99	9.50053	19.3238	1.42619	3.44154	N	69.7	50.05	55.9459	87.8794	2
R5.061	D013 (D005)	3 - D4thB	6	10000	288411	32000	11645.6	4.03785	0.000436576	1.5e-05	1.95013e-05	4.46686	1.51633e-09	1.28844e-10	8.49705	30.662	0.97	5.15765	16.821	1.56384	2.14634	N	37.4	27.2	30.0197	102.14	2
R5.062	D013 (D005)	3 - D4thB	2	10000	451878	31000	12625.7	2.79406	0.00117091	1.875e-05	0.000162021	13.8372	2.59873e-09	4.25202e-10	16.3619	66.8541	1.3425	14.8116	22.1551	3.19248	4.67979	N	71.875	51.45	57.6917	115.882	4
R5.063	D013 (D005)	3 - D4thB	4a	10000	478714	21000	83458.5	17.4339	0.000241742	5.7e-06	2.55556e-05	10.5714	5.0805e-10	3.51891e-11	6.9263	60.7089	0.555	11.8896	19.5846	1.76022	4.24962	N	63.6	58.6	51.0496	118.921	2
R5.064	D013 (D005)	3 - D4thB	4a	10000	651733	24000	72361.5	11.1029	6.00144e-05	3.5e-06	0	0	9.26554e-11	1.02875e-11	11.1029	106.361	0.56	10.358	9.73852	2.20879	7.44526	N	37.15	103.2	29.8191	356.688	2
R5.065	D013 (D005)	3 - D4thB	1a	130.799	334797	33250	5325.19	1.59057	6.00144e-05	1.0025e-05	3.14328e-06	5.37839	1.74574e-10	9.32132e-12	5.33947	75.7505	1.45	14.7958	19.5323	3.40957	5.30253	N	34.425	53.275	27.6318	274.142	4
R5.066	D013 (D005)	3 - D4thB	1a	22.9095	1.28343e+06	56000	75624.8	5.89241	9.88505e-05	4.95e-06	5.49225e-05	55.5612	7.58916e-11	3.83217e-11	50.4954	48.0645	0.345	10.1103	21.0349	1.43788	3.36451	N	63.3	47.7	50.8088	94.5987	2
R5.067	D013 (D005)	3 - D4thB	3a	126.883	469945	31000	21061.2	4.48163	0.00182417	2.875e-05	0.000571016	31.3028	3.92378e-09	1.41193e-09	35.9838	64.5965	1.375	11.3662	17.5956	3.07875	4.52176	N	44.925	49.425	36.0598	179.137	4
R5.068	D013 (D005)	3 - D4thB	1a	46.7941	469237	35000	35947.4	7.66082	6.00144e-05	8.15e-06	0	0	1.28274e-10	9.82686e-12	7.66082	74.6204	0.955	3.31246	4.43908	2.31745	5.22343	N	54.5	73.15	43.7453	170.579	2
R5.069	D013 (D005)	3 - D4thB	5a	10000	1.07595e+06	30750	85367.5	7.93417	0.000161618	3.225e-06	6.4496e-05	39.9063	1.50836e-10	6.21492e-11	41.2031	100.43	0.4075	10.9622	10.9153	2.3172	7.03012	N	62.525	60.725	50.1867	200.113	4
R5.070	D012	1- MD	5a	10000	449790	26750	58964.3	13.1093	6.00144e-05	5.925e-06	0	0	1.354e-10	2.0095e-11	14.8412	84.01	0.8275	15.0504	17.915	2.2587	5.8807	N	68.275	56.25	54.8021	153.297	4
R5.071	D012	1- MD	3b	233.879	383519	19000	8666.14	2.25964	0.000681104	9.45e-06	0.00022939	33.6792	1.78207e-09	6.2522e-10	35.0839	54.6109	0.8	10.5041	19.2345	1.565	3.82276	N	47.275	39.375	37.9461	143.917	4
R5.072	D012	1- MD	3b	186.455	712450	36250	50176.1	7.04276	0.0013024	1.75e-05	0.000390649	29.9945	1.8287e-09	5.16207e-10	28.2281	117.279	1.6	7.2651	6.19472	5.48562	8.20952	N	58.05	88.725	46.5948	251.699	4
R5.073	D012	1- MD	2	17.1498	574455	57666.7	16397.2	2.85439	6.00144e-05	9.96667e-06	0	0	1.04528e-10	2.93701e-12	2.80979	89.1923	1.36667	10.3837	11.642	4.51126	6.24346	N	62.1	65.7333	49.8456	178.937	3
R5.074	D012	1- MD	1a	61.3505	444310	31750	87432.4	19.6782	0.0021869	3.75e-05	0.00110829	50.6786	4.73112e-09	1.39466e-09	29.4783	62.5604	1.6	9.6309	15.3946	2.88109	4.37923	N	48.375	46.625	38.829	161.118	4
R5.075	D012	1- MD	1a	80.2877	688047	44000	150293	21.8434	0.00247282	4.55e-05	0.00150094	60.6973	3.43773e-09	1.43053e-09	41.6124	25.4829	0.545	0.0583977	0.229165	1.34721	1.7838	N	41.4	21.3	33.2304	76.6854	2
R5.076	D012	1- MD	2	10000	506642	32000	32310.5	6.37738	0.00134018	2.125e-05	0.000487254	36.3575	2.66038e-09	9.64102e-10	36.2393	56.6256	1.115	6.75093	11.922	2.59437	3.96379	N	69.225	41.975	55.5646	101.91	4
R5.077	D012	1- MD	1a	15.5597	633233	28666.7	68003.4	10.7391	0.000386884	7.26667e-06	3.80525e-05	9.83563	6.13307e-10	5.84542e-11	9.53099	47.25	0.473333	1.13842	2.40935	1.46955	3.3075	N	56.1	36.0667	45.0296	104.931	3
R5.078	D012	1- MD	5a	10000	514853	130000	9088.8	1.76532	6.00144e-05	2.55e-05	0	0	1.16584e-10	2.05809e-12	1.76532	25.3388	1.005	7.47727	29.5092	3.43003	1.77372	Complex	71.4	33.25	57.3104	44.2133	2
R5.079	D012	1- MD	2	10000	262771	30000	12000	N/A	0.000486218	8.4e-06	3.71847e-05	N/A	1.85035e-09	3.00652e-09	N/A	23.6784	± 6.5e-1	42.1416	N/A	1.73277	1.65748	Complex	145.6	30.1	58.4341	40.5214	1
R5.080	D007	1- MD	2	1038.56	476529	44000	122036	25.6093	0.00178921	3.95e-05	0.000745633	41.674	3.67481e-09	6.23624e-10	16.9702	22.4518	0.75	5.99531	26.703	1.50559	1.57163	N	59	20.75	47.3573	47.4094	2
R5.081	D007	1- MD	1a	670.792	201711	18750	14871.9	7.37289	0.00207353	3.1e-05	0.000519392	25.0486	1.04745e-08	3.56256e-09	34.0117	66.2492	3.175	16.2709	24.5601	2.20029	4.63744	N	55.4	40.35	44.4677	148.983	4
R5.082	D007	1- MD	1a	119.1	1.01276e+06	33750	71342.9	7.04442	0.000984255	9.175e-06	0.000295517	30.0245	9.63746e-10	2.36437e-10	24.5331	74.6095	0.585	8.66798	11.6178	2.38905	5.22266	N	83.6	55.125	67.1029	111.187	4
R5.083	D007	1- MD	2	68.935	702805	41250	19218.4	2.73453	0.000506597	9.175e-06	0.000157878	31.1645	7.23838e-10	2.3704e-10	32.7476	70.82	0.815	11.1892	15.7995	2.81415	4.9574	N	91.05	50.675	73.0828	96.9038	4
R5.084	D007	1- MD	2	417.414	572948	58000	54195.5	9.45906	0.0015812	4.025e-05	0.000695186	43.9658	2.75951e-09	1.12019e-09	40.5938	28.5656	0.86	1.80111	6.30518	2.09872	1.99959	Complex	73.4	21.325	58.9157	48.4856	4
R5.085	D007	1- MD	1a	283.387	684091	43500	65014.4	9.50377	0.00153948	2.525e-05	0.000944284	61.338	2.20544e-09	1.15957e-09	52.5779	49.0802	0.8575	5.90555	12.0324	2.35468	3.43561	N	48.875	35.225	39.2303	125.108	4
R5.086	D007	1- MD	2	98.6117	742251	28000	31623.4	4.26047	0.00104622	1.05e-05	0.000236199	22.5765	1.40381e-09	2.66883e-10	19.0114	70.2138	0.685	12.4463	17.7263	2.13336	4.91496	N	78.6	53.725	63.0896	111.292	4
R5.087	D007	1- MD	2	10000	133553	22250	19302.8	14.4532	0.000563897	1.6e-05	0.000217471	38.5658	4.2205e-09	1.43722e-09	34.0532	57.3805	5.5	12.4025	21.6145	1.71096	4.01664	N	48.975	31.85	39.3106	145.967	4
R5.088	D007	1- MD	1a	67.8371	828602	28000	796.116	0.0960795	6.84829e-05	3.4e-06	1.19763e-05	17.488	8.26558e-11	1.4533e-11	17.5826	98.2715	0.465	2.71838	2.7662	2.02783	6.879	N	46.5	94.45	37.324	263.293	2
R5.089	D007	1- MD	2	21.785	1.75243e+06	69000	224283	12.7984	0.00059346	7.325e-06	0.000116792	19.6799	3.36766e-10	2.87768e-11	8.54505	53.69	0.3625	7.40656	13.795	1.66608	3.7583	N	37.375	35.675	29.9997	178.969	4
R5.090	D007	1- MD	1a	566.861	665123	46000	57528.1	8.64925	0.00241174	4.2e-05	0.000788659	32.7008	3.60566e-09	9.91411e-10	27.496	40.6833	0.8775	9.17115	22.5428	1.9623	2.84783	N	34.15	33.675	27.4111	148.419	4
R5.091	D007	1- MD	1a	189.425	671904	24000	34125.5	5.07893	0.000630377	6.875e-06	0.000157806	25.0336	9.37479e-10	2.16847e-10	23.1309	70.0223	0.5575	12.3194	17.5935	1.75756	4.90156	N	59.6	50.2	47.8389	146.371	4
R5.092	D007	1- MD	2	10000	31782.5	± 3.0e4	0	N/A	0.000295127	1.4e-05	0	N/A	9.28583e-09	0	N/A	23.6425	± 4.0	0	N/A	2.80009	1.65497	Complex	186.4	36	74.8085	31.604	1
R5.094	D007	1- MD	1a	115.285	903942	37000	107503	11.8927	0.000632329	8.7e-06	0.00014635	23.1446	6.99078e-10	1.23134e-10	17.6137	40.9956	0.365	5.77246	14.0807	1.53954	2.86969	N	62.775	27.675	50.3874	81.3609	4
R5.096	D007	1- MD	4a	10000	866987	71000	48227.2	5.56262	6.8421e-05	8.95e-06	1.18887e-05	17.3758	7.86584e-11	9.33716e-12	11.8705	57.441	0.985	13.6812	23.8178	2.53231	4.02087	N	64.15	58.15	51.4911	111.555	2
R5.097	D007	1- MD	2	10000	65393.3	30000	32322.5	49.4279	0.000175391	1.825e-05	7.80722e-05	44.5133	3.03401e-09	1.97026e-09	64.9392	63.0907	26.525	18.9746	30.0751	1.8359	4.41635	N	52.5	22.75	42.14	149.717	4
R5.098	D007	1- MD	2	399.862	144466	51000	36320.6	25.1413	6.00144e-05	2.5e-05	0	0	4.2898e-10	1.07851e-10	25.1413	22.0764	3.3	1.96001	8.87832	2.0982	1.54535	Complex	36.35	22.4	29.1769	75.6638	2
R5.099	D007	1- MD	2	471.482	221280	13250	34406.9	15.549	0.000374137	7.075e-06	5.08303e-05	13.586	1.72371e-09	3.64438e-10	21.1426	77.0187	1.7	9.21493	11.9645	1.70971	5.39131	N	11.05	51.1	8.86947	868.358	4
R5.100	D007	1- MD	2	10000	264853	25750	31529.8	11.9047	6.00144e-05	9.575e-06	3.14328e-06	5.37839	2.23084e-10	3.0307e-11	13.5855	42.9746	1.03	4.34381	10.1079	1.71237	3.00822	N	47	29.85	37.7253	113.914	4
R5.101	D007	1- MD	3a	1034.54	331674	46000	69219.8	20.8698	0.00364059	0.00012775	0.00203089	55.7846	1.0986e-08	4.9228e-09	44.8096	36.8983	2.425	4.19786	11.3768	2.36586	2.58288	N	59.8	23.975	47.9995	76.8723	4
R5.102	D007	1- MD	2	4.50531	1.00305e+06	80250	70295.3	7.00817	0.00161411	3.175e-05	0.000499307	30.9339	1.59938e-09	4.19317e-10	26.2174	70.2968	1.325	9.32293	13.2622	4.92736	4.92078	Complex	37.375	53.375	29.9997	234.325	4
R5.103	D014 (D008)	3 - D4thB	4a	10000	584304	28333.3	56312.4	9.63753	6.00144e-05	4.63333e-06	0	0	1.03373e-10	1.03087e-11	9.97239	103.893	0.733333	10.0216	9.64603	2.54184	7.27253	N	60.0667	74.2667	48.2135	215.486	3
R5.104	D014 (D008)	3 - D4thB	5a	10000	1.05072e+06	55500	32047.8	3.05009	6.00144e-05	4.95e-06	0	0	5.71442e-11	1.74295e-12	3.05009	68.4056	0.445	3.1291	4.57433	1.81645	4.78839	N	68.95	64.1	55.3439	123.601	2
R5.105	D014 (D008)	3 - D4thB	6	10000	622737	73500	382504	61.423	7.28082e-05	1.57e-05	1.80932e-05	24.8504	1.33102e-10	5.27007e-11	39.5944	22.6609	0.62	0.88554	3.90779	1.76787	1.58626	Complex	81.55	24	65.4575	34.6193	2
R5.106	D014 (D008)	3 - D4thB	5a	10000	938868	38000	2052.12	0.218573	6.00144e-05	3.9e-06	0	0	6.39222e-11	1.39717e-13	0.218573	86.3758	0.455	5.04059	5.83565	2.01154	6.04631	N	79.45	82.35	63.7719	135.445	2
R5.107	D014 (D008)	3 - D4thB	4a	10000	861818	58500	87895.7	10.1989	6.00144e-05	6.05e-06	0	0	7.0001e-11	7.13931e-12	10.1989	68.5123	0.56	10.5626	15.4171	2.47492	4.79586	N	58.75	65.95	47.1567	145.287	2
R5.108	D014 (D008)	3 - D4thB	2	34.1065	1.86742e+06	220000	70468.5	3.77359	6.00144e-05	1.25e-05	0	0	3.21606e-11	1.21361e-12	3.77359	74.7361	1.7	16.7804	22.4528	5.03905	5.23153	N	47.5	65.05	38.1267	196.021	2
R5.109	D014 (D008)	3 - D4thB	1a	105.368	1.18362e+06	190000	37534.3	3.17114	6.00144e-05	1.8e-05	0	0	5.07296e-11	1.60871e-12	3.17114	48.4997	1.45	4.61086	9.50697	4.93583	3.39498	Complex	54.6	53.1	43.8256	110.665	2
R5.110	D014 (D008)	3 - D4thB	1a	149.309	623252	26333.3	14741	2.36517	0.000195315	5.23333e-06	3.98719e-05	20.4141	3.12493e-10	5.63516e-11	18.0329	71.2996	0.54	7.71188	10.8162	1.78856	4.99097	N	45.6667	53.4333	36.6551	194.515	3
R5.111	D014 (D008)	3 - D4thB	2	109.927	890187	53000	5540.18	0.622361	6.00144e-05	5.8e-06	0	0	6.74191e-11	4.1959e-13	0.622361	69.1267	0.54	6.6888	9.67613	2.52228	4.83887	N	42.3	65.65	33.9528	203.597	2
R5.112	D014 (D008)	3 - D4thB	1a	104.585	1.35966e+06	84000	5330.86	0.392074	6.00144e-05	6.7e-06	0	0	4.41397e-11	1.7306e-13	0.392074	45.3011	0.505	1.92055	4.23952	1.69862	3.17107	N	60.45	41.35	48.5212	93.3634	2
R5.113	D014 (D008)	3 - D4thB	3a	71.6438	1.25779e+06	36000	68260.4	5.42701	0.000145644	3.4e-06	6.54142e-05	44.9136	1.14551e-10	4.57906e-11	39.9738	76.1305	0.32	2.08037	2.73264	1.58282	5.32913	N	77.9	69.8	62.5277	121.755	2
R5.114	D014 (D008)	3 - D4thB	4c	10000	965077	42250	45127.6	4.67606	0.000609254	8.7e-06	0.000258017	42.3496	6.24451e-10	2.41418e-10	38.6609	57.148	0.52	8.02042	14.0345	2.02004	4.00036	N	48.1	39.525	38.6083	148.02	4
R5.115	D014 (D008)	3 - D4thB	2	114.61	541753	87000	48457.5	8.94458	6.00144e-05	1.59e-05	0	0	1.11223e-10	9.94845e-12	8.94458	47.1274	1.04	11.8112	25.0623	3.88168	3.29892	Complex	43.85	48.95	35.1969	133.896	2
R5.116	D014 (D008)	3 - D4thB	2	995.029	459379	40500	40201.2	8.7512	6.00144e-05	8.65e-06	0	0	1.31345e-10	1.07084e-11	8.15286	75.1821	1.0475	8.46809	11.2634	3.34802	5.26274	N	56.5	47.65	45.3507	165.779	4
R5.117	D014 (D008)	3 - D4thB	4c	10000	534787	54000	26359.7	4.929	6.00144e-05	9.9e-06	0	0	1.12405e-10	5.60498e-12	4.9864	71.4676	1.10667	7.81051	10.9287	4.13892	5.00273	N	62.5333	54.5333	50.1934	142.384	3
R5.118	D014 (D008)	3 - D4thB	5a	10000	373889	53000	79195.4	21.1815	9.84935e-05	1.52e-05	5.44176e-05	55.25	2.53707e-10	9.18058e-11	36.1858	33.8208	0.96	4.78331	14.1431	2.34025	2.36746	N	49.85	37.95	40.0129	84.5248	2
R5.119	D008	1- MD	2	323.644	515181	37250	27693.2	5.37543	0.000827678	1.45e-05	0.000167238	20.2057	1.60681e-09	3.16255e-10	19.6821	74.4651	1.275	10.5526	14.1711	3.71865	5.21256	N	78.675	62.575	63.1498	117.918	4
R5.120	D008	1- MD	1a	105.054	596764	22750	75092.2	12.5832	6.00144e-05	3.6e-06	0	0	1.0175e-10	1.25793e-11	12.3628	134.288	0.7475	6.1735	4.5972	2.98085	9.40019	N	49.875	103.375	40.033	335.444	4
R5.121	D008	1- MD	3b	10000	501681	15333.3	26629.8	5.30811	8.90938e-05	3.4e-06	7.32388e-06	8.22041	1.78379e-10	2.31482e-11	12.977	86.3598	0.476667	7.9276	9.17974	1.66484	6.04518	N	64.1667	85.6	51.5044	167.674	3
R5.122	D008	1- MD	1b	10000	289756	21000	17235	5.94812	6.00144e-05	7.1e-06	0	0	2.07657e-10	1.20307e-11	5.79357	55.492	0.87	2.44121	4.39921	1.62522	3.88444	N	57.425	45.15	46.0931	120.391	4
R5.123	D008	1- MD	1a	162.094	865898	57000	179851	20.7704	0.00210498	3.6e-05	0.00107784	51.2041	2.30802e-09	8.45217e-10	36.6209	39.0227	0.685	4.17032	10.6869	1.99866	2.73159	N	52.925	31.9	42.4811	91.8589	4
R5.124	D011	1- MD	5a	10000	633961	27000	307848	48.5595	0.000131844	4.25e-06	1.93782e-05	14.6978	2.33678e-10	7.99368e-11	34.2081	94.0243	0.725	10.5343	11.2039	2.89079	6.5817	N	55.425	76.225	44.4878	211.348	4
R5.125	D011	1- MD	2	1708.55	521199	40250	50723.6	9.7321	0.00120337	2.175e-05	0.000314765	26.1569	2.27991e-09	4.1836e-10	18.3499	52.8517	1.125	9.32356	17.641	2.94068	3.69962	N	44.95	43.175	36.0799	146.485	4
R5.126	D011	1- MD	5a	10000	410580	74666.7	196911	47.9592	0.000376357	2.2e-05	5.86974e-05	15.5962	1.13664e-09	7.08345e-10	62.3194	20.3176	0.966667	11.5859	57.0241	1.43056	1.42223	Complex	87.6	25.5667	70.3136	28.8956	3
R5.127	D011	1- MD	2	76.3273	601514	24000	13368.1	2.2224	7.29733e-05	4.06667e-06	4.09673e-06	5.61402	1.21455e-10	9.56303e-12	7.87372	88.5678	0.546667	5.97443	6.74561	1.9918	6.19974	N	57.2	88.0667	45.9125	192.905	3
R5.128	D011	1- MD	3b	689.022	543784	40250	14111.6	2.59508	0.000533446	1.0675e-05	7.77698e-05	14.5788	9.80094e-10	1.33849e-10	13.6567	65.7595	1.0025	10.5418	16.0309	3.32174	4.60317	N	67.6	57.425	54.2603	121.193	4
R5.129	D011	1- MD	1a	10000	738804	105000	53001.2	7.17392	0.000508706	2.3e-05	8.1789e-05	16.0779	6.94311e-10	1.60514e-10	23.1185	16.7109	0.47	0.848431	5.07712	1.60534	1.16976	Complex	79.45	17.4	63.7719	26.2041	2
R5.131	D011	1- MD	5a	10000	778970	62666.7	312598	40.1296	0.000161541	8.1e-06	2.59071e-05	16.0375	2.45149e-10	1.43666e-10	58.6038	54.2408	0.726667	7.23263	13.3343	2.49951	3.79685	N	38.9667	56.3667	31.2772	173.419	3
R5.134	D011	1- MD	1a	358.046	1.02748e+06	62333.3	39981	3.89118	6.00144e-05	5.53333e-06	0	0	5.84695e-11	2.31701e-12	3.96277	51.5232	0.39	8.26699	16.0452	1.87112	3.60662	N	68.4667	53.1333	54.9559	93.7537	3
R5.136	D010	1- MD	2	97.4005	522038	24500	75916.2	14.5423	0.000824602	1.045e-05	0.000287717	34.8916	1.54975e-09	4.01062e-10	25.8791	71.7104	0.885	14.7317	20.5434	2.63816	5.01973	N	67.4	61.35	54.0997	132.552	4
R5.137	D010	1- MD	1a	1169.97	419760	42500	35366.4	8.42539	0.00206849	4.9e-05	0.00064268	31.07	5.03224e-09	1.80242e-09	35.8173	52.5586	1.875	4.8331	9.19564	3.33014	3.6791	N	80.475	40.125	64.5946	81.3668	4
R5.138	D010	1- MD	1b	790.553	421052	31500	56319	13.3758	0.000599823	1.225e-05	0.00018409	30.6907	1.40025e-09	2.78047e-10	19.857	72.5677	1.325	8.85535	12.2029	2.93148	5.07974	N	81.6	58.525	65.4976	110.794	4
R5.139	D010	1- MD	5a	10000	289214	19000	24935	8.62162	6.91764e-05	5.45e-06	1.8324e-05	26.4888	2.38229e-10	5.11798e-11	21.4835	86.4153	1.095	13.7367	15.8962	2.49559	6.04907	N	51.525	73.975	41.3574	208.948	4
R5.140	D010	1- MD	1b	1156.94	568569	33666.7	34354.2	6.04222	0.000328619	7.53333e-06	5.84696e-05	17.7925	5.75424e-10	6.70093e-11	11.6452	55.0626	0.596667	6.27011	11.3872	2.03762	3.85438	N	95.7333	53.2	76.842	71.6569	3
R5.141	D010	1- MD	1a	1254.91	267901	12825	12242.5	4.56979	6.00144e-05	4.375e-06	0	0	2.24365e-10	1.01558e-11	4.52645	94.4535	1.015	9.95447	10.539	1.66276	6.61175	N	58.175	78.85	46.6951	202.277	4
R5.142	D010	1- MD	1a	1209.3	812727	60750	125893	15.4902	0.000579349	1.25e-05	4.9016e-05	8.46052	7.19444e-10	6.06436e-11	8.42924	74.0584	1.025	9.0284	12.1909	3.94259	5.18409	N	62.65	64.625	50.2871	147.271	4
R5.143	D010	1- MD	1a	228.737	422199	23250	11183.9	2.64897	6.36824e-05	5.8e-06	7.33598e-06	11.5196	1.50597e-10	1.33697e-11	8.87782	65.2231	0.64	5.66588	8.68693	1.70505	4.56561	N	72.95	54.85	58.5545	111.389	4
R5.144	D020	2 - DFx	2	10000	408324	31250	31307.2	7.66723	0.000823667	1.4475e-05	0.000245724	29.8329	2.00364e-09	5.20674e-10	25.9865	68.6153	1.3375	9.27631	13.5193	3.23178	4.80307	N	59.75	56.35	47.9593	143.07	4
R5.145	D020	2 - DFx	1a	82.3916	1.23443e+06	58000	256878	20.8095	0.000122725	4.9e-06	3.92018e-05	31.9428	1.06634e-10	5.32546e-11	49.9417	60.3134	0.4	6.20479	10.2876	1.95179	4.22193	N	149.033	62.9	119.624	50.4191	3
R5.146	D010	1- MD	1a	73.3782	1.16915e+06	27500	237085	20.2784	0.000318462	3.3e-06	9.29731e-05	29.1944	2.68938e-10	3.77677e-11	14.0433	104.4	0.4425	4.54089	4.34952	2.42217	7.30799	N	66.275	84.95	53.1967	196.252	4
R5.147	D010	1- MD	1a	92.5708	422111	29750	39306.1	9.31179	0.00110821	1.75e-05	0.000228047	20.578	2.6788e-09	7.72436e-10	28.8352	74.1851	1.55	6.29742	8.4888	3.4214	5.19296	N	57.175	59.85	45.8925	161.65	4
R5.148	D010	1- MD	1a	57.2421	481877	55500	67054.4	13.9152	0.0015753	4.025e-05	0.000693677	44.0345	3.42757e-09	1.758e-09	51.29	45.2533	1.4825	3.09289	6.83461	3.29289	3.16773	Complex	82.35	35.225	66.0996	68.4623	4
R5.149	D010	1- MD	1c	10000	318597	20875	26174.8	8.21565	0.000135345	6.425e-06	8.78516e-05	64.9094	4.18821e-10	2.64421e-10	63.1346	82.9046	1.145	16.4695	19.8656	2.2604	5.80332	N	36	70.825	28.896	286.907	4
R5.151	D010	1- MD	1b	885.381	376961	17500	33658.6	8.92894	0.000213596	5.625e-06	9.15178e-05	42.8462	5.56412e-10	2.16911e-10	38.9838	66.5553	0.7025	8.58439	12.8981	1.7102	4.65887	N	79.275	54.025	63.6314	104.595	4
R5.153	D019	2 - DFx	1a	172.987	798246	60333.3	130489	16.3469	7.3645e-05	8.06667e-06	2.3609e-05	32.0578	9.63913e-11	4.47069e-11	46.3807	37.4283	0.486667	3.09686	8.27412	1.50208	2.61998	N	38.5667	37.7	30.9562	120.907	3
R5.154	D019	2 - DFx	1a	56.6962	1.05906e+06	44666.7	57899.1	5.46704	7.32692e-05	4.16667e-06	2.01524e-05	27.5046	6.86564e-11	1.49433e-11	21.7654	72.8232	0.463333	7.77377	10.6749	1.83837	5.09762	N	23.5667	74.2667	18.9162	384.978	3
R5.155	D019	2 - DFx	3b	10000	500560	70333.3	82431.3	16.4678	6.00144e-05	1.39e-05	0	0	1.21984e-10	1.90941e-11	15.6529	54.9711	1.20333	14.1861	25.8065	4.1614	3.84798	Complex	70.5	63.0333	56.588	97.1427	3
R5.156	D019	2 - DFx	3b	242.796	601098	34333.3	16281.6	2.70864	6.00144e-05	5.26667e-06	0	0	9.98909e-11	2.74655e-12	2.74955	58.5652	0.463333	6.55175	11.1871	1.77842	4.09957	N	64.2333	57.3667	51.558	113.591	3
R5.157	D019	2 - DFx	1a	80.2427	524111	28250	25931.7	4.94775	6.00144e-05	5.025e-06	0	0	1.14712e-10	5.5292e-12	4.82006	61.8934	0.5025	3.48222	5.62615	1.7105	4.33254	N	71.3	49.55	57.2301	108.148	4
R5.159	D019	2 - DFx	2	9.14574	760487	51666.7	88910.2	11.6912	6.00144e-05	6.4e-06	0	0	7.95997e-11	8.77965e-12	11.0297	47.1595	0.5	5.52735	11.7205	1.62796	3.30117	N	84.4333	47.8667	67.7718	69.5857	3
R5.163	D015 (D007)	3 - D4thB	1a	199.65	540707	68000	214286	39.6308	0.000630998	1.86667e-05	0.000173841	27.5501	1.2038e-09	1.87662e-10	15.5891	30.2284	0.843333	11.0985	36.7153	1.84272	2.11599	N	78.6	30.4333	63.0896	47.9135	3
R5.165	D015 (D007)	3 - D4thB	6	10000	456381	20750	56393	12.3566	0.000144578	4.875e-06	2.79771e-05	19.3508	3.16711e-10	4.82873e-11	15.2465	74.7397	0.625	14.0559	18.8064	2.18615	5.23178	N	40.9	62.85	32.8291	227.663	4
R5.168	D015 (D007)	3 - D4thB	1a	81.1018	649874	43000	72295.8	11.1246	6.00144e-05	6.33333e-06	0	0	9.30969e-11	1.01199e-11	10.8702	81.2237	0.743333	8.08289	9.95139	2.27813	5.68566	N	50.2	79.9333	40.2939	201.578	3
R5.169	D015 (D007)	3 - D4thB	2	308.456	725374	44500	83011.2	11.4439	0.000541743	9.8e-06	6.58551e-05	12.1562	7.53783e-10	1.19165e-10	15.8089	75.7301	0.8925	7.42048	9.79859	3.25382	5.30111	N	39.6	64.025	31.7856	238.253	4
R5.170	D015 (D007)	3 - D4thB	3a	1208.78	292845	19500	13133.3	4.48472	6.89544e-05	6.175e-06	1.788e-05	25.9301	2.33937e-10	4.91236e-11	20.9986	63.087	0.8825	6.49395	10.2936	1.78656	4.41609	N	73.975	52.25	59.3773	106.248	4
R5.171	D015 (D007)	3 - D4thB	5a	10000	255158	21250	16713.1	6.5501	0.000243695	8.85e-06	0.000156811	64.3472	9.42756e-10	6.09203e-10	64.6193	56.6157	1.24	12.6861	22.4074	1.63692	3.9631	N	25.725	45.825	20.6486	274.187	4
R5.172	D015 (D007)	3 - D4thB	3a	50.519	1.02186e+06	39750	55777.1	5.45837	0.000907923	1.0175e-05	0.000304568	33.5456	8.9973e-10	3.33502e-10	37.067	114.974	0.98	11.3501	9.87193	4.29003	8.04816	N	54.525	96.65	43.7654	262.704	4
R5.176	D015 (D007)	3 - D4thB	2	32.9527	875434	45250	72748	8.30994	0.000819163	1.2e-05	0.000342615	41.825	9.56724e-10	4.62836e-10	48.3772	49.0227	0.565	5.71952	11.6671	2.1695	3.43159	N	58.125	40.7	46.655	105.075	4
R5.182	D015 (D007)	3 - D4thB	5a	10000	195825	20750	35613.5	18.1864	0.000802227	1.575e-05	0.000231048	28.8008	4.16959e-09	1.21563e-09	29.1547	52.2144	2.275	6.80681	13.0363	2.06218	3.65501	N	72.8	36.225	58.4341	89.356	4
R5.184	D009	1- MD	3a	442.306	639354	33250	16686.5	2.60991	0.000739132	1.045e-05	9.73912e-05	13.1764	1.15791e-09	1.69084e-10	14.6025	74.7411	0.8925	5.23637	7.00601	2.93226	5.23188	N	88.725	63.55	71.2166	104.949	4
R5.186	D009	1- MD	2	41.4301	730209	52333.3	63018.3	8.63018	0.000207618	7.96667e-06	0.000129207	62.2328	2.85345e-10	1.86745e-10	65.4454	72.6537	1.00667	7.49775	10.3198	2.65778	5.08576	N	45.5333	69	36.5481	198.789	3
R5.187	D009	1- MD	1a	165.572	558132	31000	64327.3	11.5255	0.000875265	1.275e-05	0.000175818	20.0874	1.55857e-09	1.63714e-10	10.5041	51.1412	0.7675	5.98702	11.7069	1.81257	3.57988	N	70.475	43.675	56.5679	90.4066	4
R5.189	D009	1- MD	3a	463.494	744706	47750	125212	16.8135	0.000189396	7.15e-06	5.50684e-05	29.0758	2.64139e-10	9.94722e-11	37.659	55.2369	0.56	3.41519	6.1828	2.21137	3.86658	N	36.2	44.9	29.0565	190.101	4
R5.190	D009	1- MD	3b	203.395	1.17758e+06	52750	209248	17.7692	0.000571093	8.075e-06	7.89641e-05	13.8268	4.89866e-10	6.53572e-11	13.3418	53.7423	0.4525	3.76423	7.00421	1.86475	3.76196	N	44.575	44.175	35.7789	150.207	4
R5.191	D009	1- MD	3a	1276.82	560999	53500	77444	13.8047	0.00185556	3.625e-05	0.000402443	21.6885	3.31975e-09	6.83593e-10	20.5917	39.1863	1.5825	3.93341	10.0377	2.05486	2.74304	N	11.775	33.725	9.4514	414.608	4
R5.192	D009	1- MD	3a	89.3853	621710	43000	72791.8	11.7083	0.000734419	1.4e-05	7.90396e-05	10.7622	1.18322e-09	6.01321e-11	5.08207	42.2327	0.6775	5.60682	13.276	1.89599	2.95629	N	54.675	36.05	43.8858	96.2331	4
R5.195	D016 (D010)	3 - D4thB	1a	41.1731	1.21049e+06	48000	30554.1	2.52411	0.000454497	6.76667e-06	0.000121042	26.6321	3.74066e-10	9.02558e-11	24.1283	46.3654	0.33	8.48395	18.298	1.38827	3.24558	N	60.0333	44.1667	48.1868	96.2202	3
R5.197	D016 (D010)	3 - D4thB	1a	52.1574	585200	63000	76183.1	13.0183	0.00207552	5.46667e-05	0.000251998	12.1414	3.61809e-09	8.5687e-10	23.6829	27.2036	0.903333	3.86136	14.1943	2.17757	1.90425	Complex	53.2	25.2333	42.7019	63.7059	3
R5.198	D016 (D010)	3 - D4thB	1a	154.186	420495	23500	103895	24.7078	0.000498419	8.875e-06	7.34151e-05	14.7296	1.26328e-09	4.24856e-10	33.6312	49.115	0.7475	6.7892	13.8231	1.48178	3.43805	N	51.075	40.475	40.9962	119.804	4
R5.199	D016 (D010)	3 - D4thB	1a	83.8044	417416	40500	58073.9	13.9127	0.000755306	1.85e-05	5.1951e-05	6.87813	1.83406e-09	2.67961e-10	14.6103	39.342	0.965	3.97861	10.1129	2.32881	2.75394	N	47.475	32.375	38.1066	103.242	4
R5.200	D016 (D010)	3 - D4thB	1a	198.586	658496	39000	31510.8	4.78526	0.0018772	2.875e-05	0.000634208	33.7848	2.82386e-09	8.44591e-10	29.9091	51.2746	0.92	3.47	6.76749	2.48661	3.58922	N	42.4	42.05	34.0331	150.661	4
R5.202	D016 (D010)	3 - D4thB	5a	10000	792025	34333.3	71437.4	9.0196	0.000211946	5e-06	2.9682e-05	14.0045	2.67255e-10	2.54247e-11	9.51329	64.627	0.44	6.59529	10.2052	1.77362	4.52389	N	52.1333	63.4667	41.8457	154.441	3
R5.203	D016 (D010)	3 - D4thB	2	549.654	756771	55666.7	266407	35.2031	6.7438e-05	6.43333e-06	1.2858e-05	19.0665	9.67466e-11	3.40184e-11	35.1624	44.2459	0.52	2.7654	6.25006	1.78559	3.09722	N	58.9667	45.5333	47.3306	93.4828	3
R5.204	D022	2 - DFx	1b	160.103	649677	76666.7	149943	23.0797	6.32733e-05	1.36667e-05	5.64456e-06	8.92093	9.94575e-11	1.38727e-11	13.9484	24.4282	0.773333	5.7658	23.603	1.80992	1.70998	Complex	96.2667	24.6333	77.27	31.6141	3
R5.206	D022	2 - DFx	3b	10000	298800	26000	28078	9.39693	6.00144e-05	6.46667e-06	0	0	2.02029e-10	1.88177e-11	9.31437	55.6584	0.87	5.81782	10.4527	2.20934	3.89609	N	61.4333	53.1	49.3105	112.873	3
R5.208	D023	2 - DFx	3b	682.468	406219	36750	62677.5	15.4295	6.00144e-05	8.225e-06	0	0	1.50441e-10	2.34206e-11	15.568	59.0009	0.965	5.37505	9.1101	2.86028	4.13007	N	44.6	49.925	35.7989	164.812	4
R5.209	D023	2 - DFx	1a	18.7287	1.07182e+06	65000	80438.3	7.5048	0.000103418	6.36667e-06	5.97494e-05	57.7749	9.75213e-11	5.73641e-11	58.8221	67.0532	0.52	9.56445	14.264	2.46221	4.69373	N	40.0333	73.5667	32.1334	208.671	3
R5.210	D023	2 - DFx	5a	10000	1.02145e+06	125333	61324	6.0036	6.00144e-05	1.25e-05	0	0	5.88956e-11	3.54323e-12	6.01611	56.0832	0.95	11.2915	20.1335	3.78717	3.92582	N	53.4333	57.5	42.8892	130.763	3
R5.212	D023	2 - DFx	1a	36.7273	1.44091e+06	67000	59903	4.1573	8.66558e-05	5.56667e-06	3.6398e-05	42.003	6.0069e-11	2.44756e-11	40.7457	49.0419	0.426667	2.67759	5.4598	1.40006	3.43293	N	52.2667	44.7667	41.9527	116.898	3
R5.213	D023	2 - DFx	2	1095.58	280779	21500	95101.8	33.8707	0.000238135	8.55e-06	0.000156535	65.7338	7.78946e-10	3.86027e-10	49.5577	66.5533	1.875	5.57159	8.37162	3.28468	4.65873	N	33.725	54.325	27.0699	245.857	4
R5.215	D018	2 - DFx	1a	82.004	705524	61333.3	22237.5	3.15191	6.00144e-05	8.6e-06	0	0	8.51207e-11	2.71738e-12	3.19238	64.0013	0.793333	5.87552	9.18032	3.23689	4.48009	N	39.5333	64.2	31.7321	201.693	3
R5.217	D019	2 - DFx	1a	89.5031	927907	103333	79723.2	8.59172	6.00144e-05	1.12667e-05	0	0	6.4989e-11	5.44997e-12	8.38599	35.2252	0.51	8.69417	24.6817	2.56031	2.46577	Complex	48.7667	38.8333	39.1434	89.9903	3
R5.219	D015 (D007)	3 - D4thB	1a	661.381	728019	41333.3	83164.1	11.4233	0.000151514	5.9e-06	0.000106448	70.2565	2.16162e-10	1.71364e-10	79.2755	56.4121	0.466667	4.42489	7.84386	2.18707	3.94885	N	82.4333	53.1	66.1665	85.2578	3
R5.220	D015 (D007)	3 - D4thB	1a	459.748	384993	23500	53202.4	13.8191	6.00144e-05	5.75e-06	0	0	1.5803e-10	2.07582e-11	13.1356	78.6988	0.8175	8.58634	10.9104	2.05819	5.50892	N	53.2	63.4	42.7019	184.298	4
R5.221	D015 (D007)	3 - D4thB	2	10.9078	771151	80000	53090.9	6.88463	6.00144e-05	9.93333e-06	0	0	7.80809e-11	5.58969e-12	7.15884	63.2705	1.04333	11.9862	18.9444	3.29161	4.42894	N	79.9	59.3	64.1331	98.6551	3
R5.222	D015 (D007)	3 - D4thB	2	19.6317	1.25356e+06	66000	167304	13.3463	6.00144e-05	5.1e-06	0	0	4.84423e-11	6.39414e-12	13.1995	86.1255	0.6	9.82323	11.4057	2.32019	6.02878	N	57.6	77.6333	46.2336	186.283	3
R5.223	D015 (D007)	3 - D4thB	5b	10000	129281	17750	36198.9	28.0001	8.51671e-05	8.4e-06	4.16581e-05	48.9135	6.36953e-10	1.25753e-10	19.7429	63.547	3.925	7.72172	12.1512	1.79848	4.44829	N	51.85	44.675	41.6183	152.69	4
R5.224	D015 (D007)	3 - D4thB	1a	115.444	727642	24250	63696.8	8.75386	0.000171447	3.725e-06	3.65492e-05	21.3181	2.35232e-10	4.08237e-11	17.3547	96.2186	0.4925	4.68687	4.87107	2.25502	6.7353	N	41.25	72.8	33.11	290.603	4
R5.225	D015 (D007)	3 - D4thB	5b	10000	271895	13500	32131.2	11.8175	0.000139173	5e-06	7.91557e-05	56.8756	4.96177e-10	2.33713e-10	47.1028	82.3842	0.9925	11.0107	13.365	1.93712	5.7669	N	47.225	66.9	37.9059	217.339	4
R5.227	D015 (D007)	3 - D4thB	5b	10000	179264	16750	73663.8	41.0923	6.00144e-05	6.725e-06	0	0	3.74582e-10	1.34827e-10	35.9939	77.1428	2.7075	3.16171	4.09851	2.38803	5.4	N	47.525	60.575	38.1467	202.227	4
R5.228	D015 (D007)	3 - D4thB	5a	10000	280734	16500	27358.3	9.74526	7.87516e-05	5.1e-06	3.74744e-05	47.5856	2.74279e-10	1.01131e-10	36.8717	68.9927	0.8575	6.80703	9.86631	1.76068	4.82949	N	106.9	56.175	85.8051	80.4063	4
R5.229	D009	1- MD	3b	113.619	768746	37666.7	26186.1	3.40634	6.79414e-05	5.03333e-06	1.373e-05	20.2086	8.88601e-11	2.12824e-11	23.9504	59.7584	0.413333	14.5553	24.3569	1.76402	4.18309	N	83.1333	58.1667	66.7284	89.5547	3
R5.230	D009	1- MD	3a	159.35	784968	26250	71882	9.15732	0.00035307	4.875e-06	0.000107745	30.5167	4.45201e-10	1.08401e-10	24.3487	69.2154	0.425	1.78071	2.57271	1.78014	4.84508	N	44.875	53.475	36.0197	192.16	4
R5.233	D009	1- MD	5a	10000	888408	89000	154029	17.3377	6.00144e-05	9.56667e-06	0	0	6.88902e-11	1.1624e-11	16.8732	58.7101	1.19667	4.03573	6.874	3.35281	4.1097	N	49.7667	56.6	39.946	146.973	3
R5.234	D010	1- MD	1a	545.249	293187	47750	16988.8	5.79453	0.00203954	6.3e-05	0.000882341	43.2618	6.87869e-09	2.59923e-09	37.7867	51.8924	3	7.9393	15.2996	3.70834	3.63247	Complex	99.1	36.85	79.5443	65.2371	4
R5.235	D010	1- MD	1a	58.7706	648458	43250	58378.6	9.00268	0.0010916	1.775e-05	0.000242035	22.1725	1.68294e-09	3.3523e-10	19.9193	73.0474	1.1925	5.93434	8.12395	3.69107	5.11332	N	93.85	59.675	75.3303	96.9696	4
R5.236	D010	1- MD	4b	10000	973724	68750	98854	10.1522	0.00112995	1.9e-05	0.000225339	19.9423	1.1754e-09	2.87477e-10	24.4578	86.5066	1.3	6.18352	7.14803	5.52805	6.05546	N	91.875	70.75	73.745	117.305	4
R5.237	D020	2 - DFx	2	4.98925	496632	47250	42667.7	8.59142	0.000865957	1.825e-05	0.000229626	26.517	1.75884e-09	5.16122e-10	29.3444	74.7745	1.575	7.21446	9.64829	4.54926	5.23421	N	54.8	60.175	43.9861	169.996	4
R5.238	D015 (D007)	3 - D4thB	2	46.2848	590777	46000	17983	3.04396	0.000944028	1.75e-05	0.000199746	21.1589	1.59323e-09	3.07056e-10	19.2726	82.8951	1.525	10.0944	12.1773	4.76471	5.80266	N	70.7	66.525	56.7485	146.074	4
R5.239	D010	1- MD	6	10000	303911	26000	27876.2	9.17248	0.000452191	9.85e-06	9.77547e-05	21.618	1.50128e-09	3.67761e-10	24.4965	93.9014	1.975	17.4081	18.5387	4.66361	6.5731	N	87.075	75.4	69.8922	134.352	4
R5.241	D019	2 - DFx	1a	22.9118	1.4559e+06	59333.3	70445.8	4.83865	0.000207561	5e-06	2.48332e-05	11.9643	1.42621e-10	1.60453e-11	11.2503	78.224	0.633333	7.29227	9.32229	1.93122	5.47568	N	63.1667	75.4	50.7018	154.283	3
R5.242	D017	2 - DFx	5b	944.383	275381	15000	13660.9	4.96072	6.00144e-05	5.25e-06	0	0	2.18324e-10	1.05417e-11	4.82846	82.6561	0.975	7.34192	8.88249	1.71559	5.78593	N	60.775	68.375	48.7821	169.44	4
R5.243	Unknown	2 - DFx	2	315.948	400524	23500	32985.6	8.23561	0.000526674	9.125e-06	0.000112137	21.2916	1.32367e-09	3.14185e-10	23.7358	53.2164	0.785	8.06548	15.156	1.85691	3.72515	N	60.975	43.225	48.9426	108.732	4
R5.244	D022	2 - DFx	1a	138.633	849074	43333.3	50787.5	5.98151	6.00144e-05	4.73333e-06	0	0	7.08506e-11	4.22467e-12	5.9628	59.1092	0.383333	3.58036	6.0572	1.61242	4.13764	N	94.8	54	76.0928	77.6804	3
R5.246	D023	2 - DFx	4b	10000	1.56041e+06	77666.7	714544	45.7921	0.000120657	5.16667e-06	7.7027e-05	63.8395	1.20117e-10	1.40428e-10	116.909	93.9124	0.723333	9.15859	9.75226	3.70385	6.57387	N	82.7333	87.2667	66.4073	141.419	3
R5.247	D017	2 - DFx	5a	10000	451699	28500	44824.2	9.92347	6.00144e-05	5.975e-06	0	0	1.33818e-10	1.28656e-11	9.61422	73.4905	0.73	10.7684	14.6528	2.1576	5.14433	N	79.825	56.425	64.0729	114.698	4
R5.248	D017	2 - DFx	1a	57.7348	900697	47333.3	237717	26.3926	6.00144e-05	4.93333e-06	0	0	6.99802e-11	1.92509e-11	27.5091	72.8723	0.563333	4.42702	6.07503	2.18637	5.10106	N	68.9333	69.4333	55.3305	131.704	3
R5.249	D017	2 - DFx	5a	10000	684959	26666.7	3114.45	0.454692	9.82021e-05	3.7e-06	2.77093e-05	28.2166	1.4344e-10	4.08373e-11	28.47	92.7677	0.5	11.1798	12.0514	2.38389	6.49374	N	77.6667	86.9	62.3404	148.808	3
R5.250	D022	2 - DFx	1a	89.7087	838361	27333.3	69917.3	8.33977	0.000153269	3.7e-06	2.07491e-05	13.5377	1.84931e-10	4.01816e-11	21.7279	90.8042	0.45	9.86074	10.8593	2.01891	6.3563	N	85.4667	86.5333	68.6012	132.365	3
R5.251	D009	1- MD	3a	29.6518	1.08897e+06	62000	160204	14.7115	0.00093899	1.395e-05	0.0003027	32.2368	8.49933e-10	2.17435e-10	25.5826	87.6855	0.995	5.48729	6.25792	4.43981	6.13798	N	86.425	71.175	69.3705	126.402	4
R5.252	D009	1- MD	5a	10000	588220	34666.7	31662.6	5.38279	6.00144e-05	5.86667e-06	0	0	1.02231e-10	5.67457e-12	5.55075	53.5468	0.473333	8.10991	15.1455	1.71894	3.74827	N	57.0667	51.4333	45.8055	116.9	3
R5.253	D017	2 - DFx	3b	87.2265	834152	26333.3	80637.6	9.66701	6.30369e-05	3.16667e-06	5.23513e-06	8.30486	7.57951e-11	5.78458e-12	7.63187	79.9215	0.356667	4.59644	5.7512	1.64843	5.5945	N	40.2333	75.5667	32.294	247.481	3
R5.254	D009	1- MD	4a	10000	328653	33500	133988	40.7689	0.000301118	1.005e-05	0.000180503	59.9442	1.15393e-09	8.50924e-10	73.7417	56.7829	1.49	8.33277	14.6748	2.38046	3.9748	N	53.55	46	42.9828	132.106	4
R5.255	D005	1- MD	1a	62.4538	521772	21750	6818.06	1.30671	0.00054883	7.05e-06	0.000174976	31.8817	1.04911e-09	3.2249e-10	30.7392	56.3245	0.545	2.66405	4.72983	1.53352	3.94271	N	65.9	45.175	52.8957	106.482	4
R5.256	D005	1- MD	1a	137.863	567073	25333.3	2957.25	0.521494	6.00144e-05	4.33333e-06	0	0	1.05834e-10	5.53415e-13	0.522909	59.2102	0.393333	3.4885	5.89172	1.45369	4.14471	N	70.2333	55.6333	56.374	105.031	3
R5.257	D005	1- MD	1a	47.2034	446686	21000	42735.6	9.56725	0.000164852	4.875e-06	3.8459e-05	23.3294	3.74865e-10	1.03261e-10	27.5461	64.0013	0.5425	9.47873	14.8102	1.8874	4.48009	N	82.575	49.425	66.2802	96.5618	4
R5.258	D005	1- MD	1a	86.8409	525094	60750	44858.4	8.54293	0.00120357	3.05e-05	0.000408064	33.9046	2.27302e-09	7.22528e-10	31.7872	47.6517	1.3175	2.90071	6.08732	3.60096	3.33562	Complex	64.925	37.775	52.1131	91.4389	4
R5.259	D005	1- MD	2	21.0006	569334	27666.7	17047.2	2.99424	0.000244164	6.6e-06	3.39087e-05	13.8877	4.30305e-10	7.24794e-11	16.8437	47.0249	0.44	9.92844	21.1132	1.46457	3.29174	N	51.7333	43.9333	41.5246	113.246	3
R5.260	D005	1- MD	1a	69.009	1.01322e+06	53500	121861	12.0271	0.000976449	1.35e-05	0.000242117	24.7957	9.55218e-10	1.41152e-10	14.777	53.5173	0.6	2.66484	4.9794	2.58943	3.74621	N	72.825	44.425	58.4542	91.5543	4
R5.261	D005	1- MD	4a	10000	217308	15500	15983.4	7.35518	8.25879e-05	5.975e-06	1.82452e-05	22.0919	3.83341e-10	1.03286e-10	26.9438	65.1555	1.1625	7.44712	11.4298	1.53894	4.56089	N	27.6	50.2	22.1536	294.108	4
R5.262	D005	1- MD	1a	86.3011	757902	20000	48129.8	6.3504	9.03161e-05	2.73333e-06	2.8011e-05	31.0145	1.17894e-10	3.00471e-11	25.4865	109.959	0.413333	14.3084	13.0124	1.77243	7.69715	N	40.6667	100.5	32.6418	336.867	3
R5.263	D005	1- MD	1a	87.7645	679703	16750	52587.2	7.73679	0.000260164	3.625e-06	7.94364e-05	30.5332	3.78215e-10	9.77385e-11	25.842	96.7689	0.4675	11.1118	11.4828	2.09509	6.77383	N	36.675	74.1	29.4378	328.723	4
R5.264	D005	1- MD	1a	30.1303	1.07611e+06	49750	86350.8	8.02433	0.000627011	8.775e-06	0.0001983	31.6262	5.75886e-10	1.44868e-10	25.1557	59.6465	0.525	6.55917	10.9967	2.3063	4.17525	N	37.25	45.8	29.8993	199.491	4
R5.265	D005	1- MD	2	20.3042	1.07221e+06	69333.3	230774	21.5232	0.000393909	9.63333e-06	0.000131708	33.4361	3.97401e-10	2.09253e-10	52.6555	41.8603	0.58	4.67912	11.178	1.86541	2.93022	N	47.9333	40.6667	38.4745	108.8	3
R5.266	D005	1- MD	1a	464.83	324113	13100	29216.9	9.01442	0.000143756	4.6e-06	6.17041e-05	42.9227	4.57899e-10	2.22269e-10	48.5409	83.0959	0.805	6.09692	7.33721	1.56116	5.81671	N	30.05	66.35	24.1201	344.508	4
R5.267	D005	1- MD	1a	129.827	868343	46750	92856.9	10.6936	0.000787502	1.17e-05	0.000141802	18.0066	9.0555e-10	1.25618e-10	13.872	58.6361	0.64	6.56171	11.1906	2.62645	4.10453	N	50.975	47.6	40.9159	143.309	4
R5.268	D005	1- MD	2	4.15141	888035	28500	29998.7	3.3781	0.00047183	5.4e-06	0.000148717	31.5191	5.28256e-10	1.54972e-10	29.3365	83.1886	0.5075	9.87831	11.8746	2.43123	5.8232	N	59.85	64.7	48.0396	173.167	4
R5.269	D005	1- MD	1a	122.56	472557	46000	59644	12.6215	0.00049303	1.86667e-05	0.000145944	29.6013	1.0603e-09	3.47421e-10	32.7662	21.728	0.556667	7.07526	32.5629	1.31493	1.52096	N	39.0667	21.5	31.3575	69.2913	3
R5.270	D005	1- MD	2	4.59944	506017	55250	70165	13.8661	0.00121088	2.8e-05	0.000246795	20.3814	2.45864e-09	7.12949e-10	28.9978	83.5868	2.325	2.10416	2.51734	6.01046	5.85108	Complex	60.25	66.075	48.3607	172.841	4
