## Supplementary material for "Analysis of the Diverse Antigenic Landscape of the Malaria Invasion Protein RH5 Identifies a Potent Vaccine-Induced Human Public Antibody Clonotype": 230927 Barrett et al Supplementary Data S3A-B.xlsx

### Sheet: Data S3A
Name	Donor	Vaccination Regimen	Community	V-Gene Combination	HV Family	LV Family	Gene Family Combination	HC V-Region SHM %	HC J-Region SHM %	HC Average SHM %	HC V-Gene	HC J-Gene	HC D-Gene	CDRH1 Length (AA)	CDRH2 Length (AA)	CDRH3 Length (AA)	LC V-Region SHM %	LC J-Region SHM %	LC Average SHM %	LC V-Gene	LC J-Gene	CDRL1 Length (AA)	CDRL2 Length (AA)	CDRL3 Length (AA)
R5.020	D004	1- MD	4a	HV3-7/LV3-21	HV3	LV3	HV3/LV3	1.38889	7.69	4.53945	HV3-7	HJ2	HD6-19	8	8	15	1.07527	0	0.537636	LV3-21	LJ1	6	3	12
R5.021	D019	2 - DFx	3b	HV3-23/KV1-39	HV3	KV1	HV3/KV1	7.63889	4.26	5.94945	HV3-23	HJ4	HD4-17	8	8	14	3.94265	8.11	6.02632	KV1-39	KJ2	6	3	9
R5.022	D019	2 - DFx	3b	HV3-33/KV1-39	HV3	KV1	HV3/KV1	5.20833	11.29	8.24916	HV3-33	HJ6	HD3-9	8	8	14	2.50896	10.81	6.65948	KV1-39	KJ2	6	3	9
R5.025	D019	2 - DFx	1a	HV4-39/LV1-40	HV4	LV1	HV4/LV1	7.21649	12.77	9.99325	HV4-39	HJ4	HD3-22	10	7	15	5.55556	13.16	9.35778	LV1-40	LJ2	9	3	11
R5.026	D019	2 - DFx	3b	HV5-51/KV1-39	HV5	KV1	HV5/KV1	1.04167	1.61	1.32584	HV5-51	HJ6	HD3-22	8	8	21	1.79211	0	0.896057	KV1-39	KJ1	6	3	9
R5.027	D019	2 - DFx	1a	HV4-39/KV1-17	HV4	KV1	HV4/KV1	3.78007	8.51	6.14503	HV4-39	HJ4	HD1-26	10	7	13	2.50896	2.94	2.72448	KV1-17	KJ5	6	3	8
R5.028	D019	2 - DFx	3b	HV3-23/LV3-21	HV3	LV3	HV3/LV3	3.125	6.12	4.6225	HV3-23	HJ3	HD3-22	8	8	16	2.86739	2.7	2.78369	LV3-21	LJ2	6	3	11
R5.029	D019	2 - DFx	6	HV3-23/LV2-23	HV3	LV2	HV3/LV2	7.63889	8.06	7.84945	HV3-23	HJ6	HD3-10	8	8	21	4.86111	10.53	7.69555	LV2-23	LJ2	9	3	12
R5.030	D019	2 - DFx	3b	HV3-9/KV2-28	HV3	KV2	HV3/KV2	5.20833	4.26	4.73416	HV3-9	HJ4	HD3-22	8	8	14	1.02041	5.71	3.3652	KV2-28	KJ1	11	3	9
R5.031	D019	2 - DFx	1a	HV4-31/KV1-39	HV4	KV1	HV4/KV1	3.09278	6	4.54639	HV4-31	HJ5	HD2-21	10	7	11	3.58423	8.11	5.84711	KV1-39	KJ3	6	3	10
R5.032	D019	2 - DFx	1a	HV4-39/KV3-20	HV4	KV3	HV4/KV3	6.18557	28	17.0928	HV4-39	HJ5	HD5-24	10	7	11	3.9007	2.7	3.30035	KV3-20	KJ4	7	3	9
R5.033	D019	2 - DFx	1a	HV4-39/KV3-11	HV4	KV3	HV4/KV3	6.18557	30	18.0928	HV4-39	HJ5	HD5-24	10	7	11	3.58423	5.88	4.73211	KV3-11	KJ1	6	3	8
R5.034	D019	2 - DFx	2	HV3-7/LV1-36	HV3	LV1	HV3/LV1	4.86111	8.16	6.51055	HV3-7	HJ3	HD6-19	8	8	13	4.91228	0	2.45614	LV1-36	LJ2	8	3	11
R5.035	D017	1- MD	1b	HV3-11/LV1-40	HV3	LV1	HV3/LV1	1.38889	2.04	1.71445	HV3-11	HJ3	HD1-26	8	8	11	0	0	0	LV1-40	LJ2	9	3	11
R5.036	D017	1- MD	2	HV3-64D/LV1-44	HV3	LV1	HV3/LV1	1.04167	6.45	3.74584	HV3-64D	HJ6	HD6-19	8	8	17	1.05263	0	0.526314	LV1-44	LJ3	8	3	11
R5.037	D017	1- MD	3b	HV3-48/LV3-1	HV3	LV3	HV3/LV3	0.694443	0	0.347221	HV3-48	HJ4	HD3-22	8	8	18	2.15054	0	1.07527	LV3-1	LJ2	6	3	11
R5.038	D015 (D007)	3 - D4thB	1a	HV4-39/KV3-11	HV4	KV3	HV4/KV3	4.12371	14.89	9.50686	HV4-39	HJ4	HD6-6	10	7	11	1.07527	2.86	1.96764	KV3-11	KJ4	6	3	8
R5.039	D015 (D007)	3 - D4thB	5a	HV3-48/LV3-21	HV3	LV3	HV3/LV3	5.55556	2.04	3.79778	HV3-48	HJ3	HD3-3	8	8	21	3.94265	2.78	3.36132	LV3-21	LJ2	6	3	11
R5.040	D015 (D007)	3 - D4thB	1a	HV4-39/KV3-20	HV4	KV3	HV4/KV3	3.09278	3.85	3.47139	HV4-39	HJ2	HD2-21	10	7	13	3.19149	5.41	4.30075	KV3-20	KJ4	7	3	10
R5.041	D015 (D007)	3 - D4thB	1a	HV4-31/KV3-11	HV4	KV3	HV4/KV3	5.15464	19.15	12.1523	HV4-31	HJ4	HD5-12	10	7	11	2.15054	2.78	2.46527	KV3-11	KJ5	6	3	8
R5.042	D015 (D007)	3 - D4thB	3a	HV1-69/LV1-40	HV1	LV1	HV1/LV1	4.86111	8.06	6.46055	HV1-69	HJ6	HD5-12	8	8	15	3.47222	8.11	5.79111	LV1-40	LJ2	9	3	12
R5.043	D015 (D007)	3 - D4thB	5a	HV4-34/KV3-15	HV4	KV3	HV4/KV3	7.36842	8.16	7.76421	HV4-34	HJ3	HD4-17	8	7	15	2.15054	2.78	2.46527	KV3-15	KJ1	6	3	9
R5.044	D016 (D010)	3 - D4thB	3a	HV3-7/KV1-39	HV3	KV1	HV3/KV1	2.77778	4.84	3.80889	HV3-7	HJ6	HD2-15	8	8	23	2.86739	14.29	8.57869	KV1-39	KJ2	6	3	9
R5.046	D016 (D010)	3 - D4thB	4a	HV3-7/LV3-21	HV3	LV3	HV3/LV3	2.08333	9.68	5.88166	HV3-7	HJ6	HD6-19	8	8	16	2.50896	2.7	2.60448	LV3-21	LJ3	6	3	11
R5.047	D006	1- MD	1a	HV4-39/KV3-15	HV4	KV3	HV4/KV3	1.71821	8.51	5.1141	HV4-39	HJ4	HD3-16	10	7	13	2.50896	8.11	5.30948	KV3-15	KJ1	6	3	10
R5.048	D006	1- MD	4a	HV3-21/LV3-21	HV3	LV3	HV3/LV3	0.347221	6.38	3.36361	HV3-21	HJ4	HD2-21	8	8	14	0.71685	0	0.358425	LV3-21	LJ1	6	3	12
R5.050	D006	1- MD	5a	HV1-69/LV2-14	HV1	LV2	HV1/LV2	1.73611	2.04	1.88805	HV1-69	HJ3	HD2-21	8	8	16	1.38889	0	0.694447	LV2-14	LJ2	9	3	12
R5.051	D006	1- MD	2	HV3-66/LV1-40	HV3	LV1	HV3/LV1	0.701752	8	4.35088	HV3-66	HJ5	HD3-22	8	7	20	0	0	0	LV1-40	LJ1	9	3	11
R5.052	D006	1- MD	1a	HV4-39/KV3-15	HV4	KV3	HV4/KV3	2.74914	2.13	2.43957	HV4-39	HJ4	HD7-27	10	7	12	0.71685	9.09	4.90343	KV3-15	KJ4	6	3	8
R5.053	D006	1- MD	5a	HV1-2/KV3-20	HV1	KV3	HV1/KV3	1.04167	10.64	5.84084	HV1-2	HJ4	HD3-3	8	8	21	1.06383	5.71	3.38691	KV3-20	KJ4	7	3	9
R5.054	D006	1- MD	6	HV3-33/LV3-25	HV3	LV3	HV3/LV3	4.51389	6.38	5.44695	HV3-33	HJ4	HD3-22	8	8	11	5.37634	13.89	9.63317	LV3-25	LJ3	6	3	11
R5.055	D006	1- MD	4b	HV4-59/LV3-21	HV4	LV3	HV4/LV3	0	17.65	8.825	HV4-59	HJ1	HD3-22	8	7	21	1.79211	2.7	2.24606	LV3-21	LJ3	6	3	12
R5.056	D013 (D005)	3 - D4thB	1a	HV4-39/KV3-11	HV4	KV3	HV4/KV3	3.43643	2.13	2.78322	HV4-39	HJ4	HD5-18	10	7	11	1.79211	5.71	3.75106	KV3-11	KJ4	6	3	8
R5.057	D013 (D005)	3 - D4thB	1a	HV4-39/KV3-15	HV4	KV3	HV4/KV3	6.52921	14.89	10.7096	HV4-39	HJ4	HD3-3	10	7	12	4.30108	5.41	4.85554	KV3-15	KJ2	6	3	9
R5.058	D013 (D005)	3 - D4thB	5a	HV1-69/KV2-28	HV1	KV2	HV1/KV2	3.125	16.13	9.6275	HV1-69	HJ6	HD3-16	8	8	23	1.02041	10.81	5.9152	KV2-28	KJ2	11	3	9
R5.059	D013 (D005)	3 - D4thB	5a	HV4-31/KV3-11	HV4	KV3	HV4/KV3	3.09278	4.08	3.58639	HV4-31	HJ3	HD1-1	10	7	15	2.15054	5.71	3.93027	KV3-11	KJ4	6	3	8
R5.060	D013 (D005)	3 - D4thB	3a	HV3-33/KV1-5	HV3	KV1	HV3/KV1	4.25532	17.02	10.6377	HV3-33	HJ4	HD3-10	8	8	15	3.58423	5.71	4.64711	KV1-5	KJ4	6	3	9
R5.061	D013 (D005)	3 - D4thB	6	HV3-74/LV1-44	HV3	LV1	HV3/LV1	7.80142	10.2	9.00071	HV3-74	HJ3	HD1-14	8	8	10	3.1579	13.89	8.52395	LV1-44	LJ2	8	3	11
R5.062	D013 (D005)	3 - D4thB	2	HV3-21/KV3-20	HV3	KV3	HV3/KV3	4.86111	12.77	8.81555	HV3-21	HJ4	HD1-26	8	8	17	2.12766	8.11	5.11883	KV3-20	KJ4	7	3	10
R5.063	D013 (D005)	3 - D4thB	4a	HV3-33/LV3-21	HV3	LV3	HV3/LV3	0.347221	15.69	8.01861	HV3-33	HJ1	HD2-21	8	8	13	1.43369	2.7	2.06685	LV3-21	LJ3	6	3	12
R5.064	D013 (D005)	3 - D4thB	4a	HV3-7/LV3-21	HV3	LV3	HV3/LV3	2.77778	2.04	2.40889	HV3-7	HJ3	HD6-13	8	8	15	2.50896	0	1.25448	LV3-21	LJ1	6	3	10
R5.065	D013 (D005)	3 - D4thB	1a	HV1-69/KV3-15	HV1	KV3	HV1/KV3	4.51389	2.13	3.32195	HV1-69	HJ4	HD3-22	8	8	17	2.86739	5.41	4.13869	KV3-15	KJ4	6	3	11
R5.066	D013 (D005)	3 - D4thB	1a	HV3-9/KV2-28	HV3	KV2	HV3/KV2	2.77778	10.64	6.70889	HV3-9	HJ4	HD1-7	8	8	15	2.38096	2.7	2.54048	KV2-28	KJ1	11	3	9
R5.067	D013 (D005)	3 - D4thB	3a	HV3-9/LV4-69	HV3	LV4	HV3/LV4	2.43056	12.9	7.66528	HV3-9	HJ6	HD6-19	8	8	22	1.70068	8.11	4.90534	LV4-69	LJ3	7	7	9
R5.068	D013 (D005)	3 - D4thB	1a	HV1-69/KV2-28	HV1	KV2	HV1/KV2	3.47222	20.97	12.2211	HV1-69	HJ6	HD6-13	8	8	17	0.340134	0	0.170067	KV2-28	KJ1	11	3	8
R5.069	D013 (D005)	3 - D4thB	5a	HV3-23/LV3-21	HV3	LV3	HV3/LV3	1.04167	14.52	7.78084	HV3-23	HJ6	HD2-15	8	8	22	1.07527	0	0.537636	LV3-21	LJ1	6	3	11
R5.070	D012	1- MD	5a	HV4-39/KV3-15	HV4	KV3	HV4/KV3	1.71821	12.77	7.2441	HV4-39	HJ4	HD6-19	10	7	17	0.71685	2.7	1.70843	KV3-15	KJ4	6	3	10
R5.071	D012	1- MD	3b	HV3-33/KV1-39	HV3	KV1	HV3/KV1	1.73611	17.02	9.37805	HV3-33	HJ4	HD3-10	8	8	14	1.43369	11.11	6.27185	KV1-39	KJ4	6	3	9
R5.072	D012	1- MD	3b	HV3-30-3/KV1-5	HV3	KV1	HV3/KV1	0.694443	4.08	2.38722	HV3-30-3	HJ3	HD3-22	8	8	17	0.71685	5.41	3.06343	KV1-5	KJ4	6	3	9
R5.073	D012	1- MD	2	HV3-9/LV3-1	HV3	LV3	HV3/LV3	2.77778	4	3.38889	HV3-9	HJ5	HD4-17	8	8	16	1.43369	5.71	3.57185	LV3-1	LJ2	6	3	9
R5.074	D012	1- MD	1a	HV4-31/KV3-11	HV4	KV3	HV4/KV3	5.49828	4	4.74914	HV4-31	HJ5	HD3-10	10	7	14	4.30108	0	2.15054	KV3-11	KJ5	6	3	8
R5.075	D012	1- MD	1a	HV3-43/KV1-12	HV3	KV1	HV3/KV1	1.73611	3.92	2.82805	HV3-43	HJ1	HD6-19	8	8	13	2.50896	2.86	2.68448	KV1-12	KJ4	6	3	9
R5.076	D012	1- MD	2	HV3-15/KV1-39	HV3	KV1	HV3/KV1	0.340134	7.69	4.01507	HV3-15	HJ2	HD6-19	8	10	16	0.71685	5.41	3.06343	KV1-39	KJ2	6	3	9
R5.077	D012	1- MD	1a	HV4-31/KV2-28	HV4	KV2	HV4/KV2	4.86111	10	7.43055	HV4-31	HJ5	HD2-15	9	7	14	0.340134	0	0.170067	KV2-28	KJ1	11	3	8
R5.078	D012	1- MD	5a	HV4-31/KV1-16	HV4	KV1	HV4/KV1	0.687286	12.77	6.72864	HV4-31	HJ4	HD3-9	10	7	17	1.79211	8.57	5.18106	KV1-16	KJ2	6	3	9
R5.079	D012	1- MD	2	HV5-51/LV3-21	HV5	LV3	HV5/LV3	1.04167	6.45	3.74584	HV5-51	HJ6	HD1-26	8	8	17	0.71685	0	0.358425	LV3-21	LJ1	6	3	11
R5.080	D007	1- MD	2	HV3-9/KV1-12	HV3	KV1	HV3/KV1	1.38889	4.08	2.73445	HV3-9	HJ3	HD6-25	8	8	14	1.43369	2.7	2.06685	KV1-12	KJ1	6	3	9
R5.081	D007	1- MD	1a	HV4-39/KV1-12	HV4	KV1	HV4/KV1	1.71821	12	6.8591	HV4-39	HJ5	HD2-21	10	7	11	0.358421	8.11	4.23421	KV1-12	KJ4	6	3	10
R5.082	D007	1- MD	1a	HV4-31/KV1-33	HV4	KV1	HV4/KV1	1.37457	8.51	4.94229	HV4-31	HJ4	HD5-12	10	7	15	1.43369	2.94	2.18685	KV1-33	KJ3	6	3	8
R5.083	D007	1- MD	2	HV3-33/LV3-21	HV3	LV3	HV3/LV3	2.43056	10	6.21528	HV3-33	HJ5	HD4-17	8	8	14	1.07527	5.41	3.24264	LV3-21	LJ2	6	3	11
R5.084	D007	1- MD	2	HV3-33/LV1-40	HV3	LV1	HV3/LV1	1.04167	0	0.520836	HV3-33	HJ4	HD6-25	8	8	13	0.347221	0	0.173611	LV1-40	LJ1	9	3	12
R5.085	D007	1- MD	1a	HV4-39/KV3-20	HV4	KV3	HV4/KV3	4.12371	17.02	10.5719	HV4-39	HJ4	HD3-3	10	7	12	2.83688	8.82	5.82844	KV3-20	KJ3	7	3	8
R5.086	D007	1- MD	2	HV1-24/LV2-23	HV1	LV2	HV1/LV2	1.73611	2.13	1.93305	HV1-24	HJ4	HD2-8	8	8	14	1.04167	8.33	4.68584	LV2-23	LJ1	9	3	11
R5.087	D007	1- MD	2	HV3-9/LV3-1	HV3	LV3	HV3/LV3	2.43056	6.38	4.40528	HV3-9	HJ4	HD3-16	8	8	16	1.07527	2.94	2.00764	LV3-1	LJ2	6	3	9
R5.088	D007	1- MD	1a	HV4-31/LV2-14	HV4	LV2	HV4/LV2	1.37457	6.12	3.74729	HV4-31	HJ3	HD4-23	10	7	16	1.38889	0	0.694447	LV2-14	LJ1	9	3	11
R5.089	D007	1- MD	2	HV3-43/LV1-47	HV3	LV1	HV3/LV1	2.77778	22.58	12.6789	HV3-43	HJ6	HD3-10	8	8	16	0.701752	0	0.350876	LV1-47	LJ2	8	3	12
R5.090	D007	1- MD	1a	HV1-69/KV2D-29	HV1	KV2	HV1/KV2	2.43056	16.39	9.41028	HV1-69	HJ6	HD5-24	8	8	12	0.340134	8.11	4.22507	KV2D-29	KJ4	11	3	9
R5.091	D007	1- MD	1a	HV4-39/KV1-39	HV4	KV1	HV4/KV1	0.687286	2.13	1.40864	HV4-39	HJ4	HD5-12	10	7	15	2.15054	5.88	4.01527	KV1-39	KJ4	6	3	8
R5.092	D007	1- MD	2	HV3-33/LV3-21	HV3	LV3	HV3/LV3	2.77778	0	1.38889	HV3-33	HJ4	HD1-20	8	8	12	1.07527	0	0.537636	LV3-21	LJ3	6	3	11
R5.094	D007	1- MD	1a	HV4-39/LV1-40	HV4	LV1	HV4/LV1	3.43643	8.16	5.79822	HV4-39	HJ3	HD3-9	10	7	11	1.38889	0	0.694447	LV1-40	LJ2	9	3	10
R5.096	D007	1- MD	4a	HV3-53/LV3-21	HV3	LV3	HV3/LV3	1.05263	8.51	4.78131	HV3-53	HJ4	HD6-6	8	7	15	1.07527	0	0.537636	LV3-21	LJ3	6	3	11
R5.097	D007	1- MD	2	HV4-61/KV1-6	HV4	KV1	HV4/KV1	1.37457	18.37	9.87229	HV4-61	HJ3	HD3-22	10	7	19	1.07527	5.71	3.39264	KV1-6	KJ1	6	3	9
R5.098	D007	1- MD	2	HV3-9/LV3-1	HV3	LV3	HV3/LV3	2.77778	8.16	5.46889	HV3-9	HJ3	HD4-17	8	8	16	1.79211	5.41	3.60106	LV3-1	LJ2	6	3	11
R5.099	D007	1- MD	2	HV3-23/KV1D-16	HV3	KV1	HV3/KV1	1.04167	14.89	7.96584	HV3-23	HJ4	HD6-19	8	8	16	1.79211	5.71	3.75106	KV1D-16	KJ4	6	3	9
R5.100	D007	1- MD	2	HV5-51/KV4-1	HV5	KV4	HV5/KV4	1.38889	10.64	6.01445	HV5-51	HJ4	HD6-19	8	8	16	1.0101	11.76	6.38505	KV4-1	KJ1	12	3	8
R5.101	D007	1- MD	3a	HV1-69/KV2-28	HV1	KV2	HV1/KV2	1.38889	6.45	3.91945	HV1-69	HJ6	HD3-3	8	8	21	0	2.7	1.35	KV2-28	KJ4	11	3	10
R5.102	D007	1- MD	2	HV3-7/LV1-36	HV3	LV1	HV3/LV1	1.38889	10.2	5.79445	HV3-7	HJ3	HD2-15	8	8	13	0.350876	5.41	2.88044	LV1-36	LJ2	8	3	11
R5.103	D014 (D008)	3 - D4thB	4a	HV3-7/LV3-21	HV3	LV3	HV3/LV3	3.81944	1.61	2.71472	HV3-7	HJ6	HD5-12	8	8	16	3.94265	8.33	6.13632	LV3-21	LJ2	6	3	11
R5.104	D014 (D008)	3 - D4thB	5a	HV4-39/LV3-21	HV4	LV3	HV4/LV3	7.90378	16	11.9519	HV4-39	HJ5	HD5-24	10	7	12	2.15054	0	1.07527	LV3-21	LJ2	6	3	10
R5.105	D014 (D008)	3 - D4thB	6	HV3-73/LV3-27	HV3	LV3	HV3/LV3	3.06123	6.38	4.72061	HV3-73	HJ4	HD3-22	8	10	17	4.30108	8.11	6.20554	LV3-27	LJ3	6	3	9
R5.106	D014 (D008)	3 - D4thB	5a	HV1-69/KV1-33	HV1	KV1	HV1/KV1	4.86111	3.85	4.35555	HV1-69	HJ2	HD1-7	8	8	18	3.58423	5.71	4.64711	KV1-33	KJ4	6	3	9
R5.107	D014 (D008)	3 - D4thB	4a	HV3-21/LV3-21	HV3	LV3	HV3/LV3	0.694443	19.35	10.0222	HV3-21	HJ6	HD3-9	8	8	16	1.43369	0	0.716846	LV3-21	LJ3	6	3	11
R5.108	D014 (D008)	3 - D4thB	2	HV1-18/KV1-39	HV1	KV1	HV1/KV1	5.90278	10.64	8.27139	HV1-18	HJ4	HD3-22	8	8	21	3.94265	5.56	4.75132	KV1-39	KJ1	6	3	9
R5.109	D014 (D008)	3 - D4thB	1a	HV4-31/KV3-20	HV4	KV3	HV4/KV3	4.46735	2.04	3.25368	HV4-31	HJ3	HD3-3	10	7	14	2.12766	10.81	6.46883	KV3-20	KJ2	7	3	9
R5.110	D014 (D008)	3 - D4thB	1a	HV4-59/KV3D-15	HV4	KV3	HV4/KV3	3.1579	6.12	4.63895	HV4-59	HJ3	HD5-24	8	7	14	2.15054	2.78	2.46527	KV3D-15	KJ1	6	3	9
R5.111	D014 (D008)	3 - D4thB	2	HV4-59/KV1-33	HV4	KV1	HV4/KV1	2.80701	8.51	5.65851	HV4-59	HJ4	HD3-22	8	7	14	3.22581	5.41	4.3179	KV1-33	KJ1	6	3	9
R5.112	D014 (D008)	3 - D4thB	1a	HV4-31/KV1-39	HV4	KV1	HV4/KV1	4.811	10.64	7.7255	HV4-31	HJ4	HD6-6	10	7	16	6.45161	2.94	4.69581	KV1-39	KJ3	6	3	8
R5.113	D014 (D008)	3 - D4thB	3a	HV3-21/LV1-51	HV3	LV1	HV3/LV1	5.20833	9.68	7.44416	HV3-21	HJ6	HD2-2	8	8	22	2.45614	2.94	2.69807	LV1-51	LJ2	8	3	11
R5.114	D014 (D008)	3 - D4thB	4c	HV3-21/KV1-5	HV3	KV1	HV3/KV1	3.125	10.64	6.8825	HV3-21	HJ4	HD4-23	8	8	14	1.07527	13.16	7.11764	KV1-5	KJ2	6	3	9
R5.115	D014 (D008)	3 - D4thB	2	HV3-23/LV3-21	HV3	LV3	HV3/LV3	2.77778	14.89	8.83389	HV3-23	HJ4	HD4-23	8	8	12	1.07527	8.33	4.70264	LV3-21	LJ2	6	3	11
R5.116	D014 (D008)	3 - D4thB	2	HV3-21/KV2-28	HV3	KV2	HV3/KV2	4.86111	6.38	5.62055	HV3-21	HJ4	HD3-22	8	8	16	1.36054	2.94	2.15027	KV2-28	KJ1	11	3	9
R5.117	D014 (D008)	3 - D4thB	4c	HV3-21/KV1-5	HV3	KV1	HV3/KV1	6.25	10.2	8.225	HV3-21	HJ3	HD1-26	8	8	15	5.37634	13.51	9.44317	KV1-5	KJ1	6	3	9
R5.118	D014 (D008)	3 - D4thB	5a	HV4-38-2/LV1-40	HV4	LV1	HV4/LV1	2.08333	12.77	7.42666	HV4-38-2	HJ4	HD5-24	9	7	13	3.47222	0	1.73611	LV1-40	LJ7	9	3	11
R5.119	D008	1- MD	2	HV3-7/LV1-51	HV3	LV1	HV3/LV1	2.08333	10.64	6.36166	HV3-7	HJ4	HD3-10	8	8	11	3.1579	2.86	3.00895	LV1-51	LJ2	8	3	11
R5.120	D008	1- MD	1a	HV4-31/KV1-9	HV4	KV1	HV4/KV1	1.37457	14.89	8.13229	HV4-31	HJ4	HD3-3	10	7	13	0	8.11	4.055	KV1-9	KJ4	6	3	11
R5.121	D008	1- MD	3b	HV3-30/LV3-21	HV3	LV3	HV3/LV3	2.08333	9.68	5.88166	HV3-30	HJ6	HD3-16	8	8	17	1.81159	2.86	2.3358	LV3-21	LJ3	6	3	11
R5.122	D008	1- MD	1b	HV4-59/KV1-5	HV4	KV1	HV4/KV1	0.350876	12.96	6.65544	HV4-59	HJ6	HD3-10	8	7	9	1.43369	2.7	2.06685	KV1-5	KJ1	6	3	9
R5.123	D008	1- MD	1a	HV1-69/LV2-14	HV1	LV2	HV1/LV2	2.43056	8.51	5.47028	HV1-69	HJ4	HD2-8	8	8	11	1.73611	2.7	2.21805	LV2-14	LJ2	9	3	12
R5.124	D011	1- MD	5a	HV4-59/LV3-25	HV4	LV3	HV4/LV3	0	12.77	6.385	HV4-59	HJ4	HD1-1	8	7	14	0.71685	0	0.358425	LV3-25	LJ3	6	3	12
R5.125	D011	1- MD	2	HV3-23/KV1-5	HV3	KV1	HV3/KV1	0.347221	9.68	5.01361	HV3-23	HJ6	HD1-7	8	8	18	1.43369	10.81	6.12185	KV1-5	KJ1	6	3	10
R5.126	D011	1- MD	5a	HV1-69/LV3-21	HV1	LV3	HV1/LV3	1.73611	2.04	1.88805	HV1-69	HJ3	HD2-21	8	8	16	1.79211	0	0.896057	LV3-21	LJ3	6	3	11
R5.127	D011	1- MD	2	HV3-48/LV3-10	HV3	LV3	HV3/LV3	1.38889	6	3.69445	HV3-48	HJ5	HD6-19	8	8	16	0.358421	0	0.179211	LV3-10	LJ3	6	3	11
R5.128	D011	1- MD	3b	HV3-33/KV1-39	HV3	KV1	HV3/KV1	1.73611	8.51	5.12305	HV3-33	HJ4	HD3-10	8	8	16	0.358421	2.7	1.52921	KV1-39	KJ5	6	3	9
R5.129	D011	1- MD	1a	HV1-69/KV2D-29	HV1	KV2	HV1/KV2	0.694443	8.51	4.60222	HV1-69	HJ4	HD2-21	8	8	10	0	0	0	KV2D-29	KJ5	11	3	9
R5.131	D011	1- MD	5a	HV3-30-3/KV1-39	HV3	KV1	HV3/KV1	0.694443	8.51	4.60222	HV3-30-3	HJ4	HD2-2	8	8	16	0.71685	2.7	1.70843	KV1-39	KJ5	6	3	9
R5.134	D011	1- MD	1a	HV4-31/KV1-5	HV4	KV1	HV4/KV1	2.06186	5.88	3.97093	HV4-31	HJ1	HD4-23	10	7	15	0.71685	5.56	3.13843	KV1-5	KJ4	6	3	8
R5.136	D010	1- MD	2	HV3-53/LV2-14	HV3	LV2	HV3/LV2	1.75439	1.92	1.83719	HV3-53	HJ2	HD5-24	8	7	15	2.77778	0	1.38889	LV2-14	LJ1	9	3	11
R5.137	D010	1- MD	1a	HV4-39/KV3-11	HV4	KV3	HV4/KV3	0.687286	17.02	8.85364	HV4-39	HJ4	HD5-18	10	7	12	0.358421	5.88	3.11921	KV3-11	KJ4	6	3	8
R5.138	D010	1- MD	1b	HV1-46/KV3-20	HV1	KV3	HV1/KV3	0.347221	19.35	9.84861	HV1-46	HJ6	HD3-22	8	8	20	0.709221	3.03	1.86961	KV3-20	KJ2	7	3	8
R5.139	D010	1- MD	5a	HV3-30/KV1-16	HV3	KV1	HV3/KV1	1.38889	2.13	1.75945	HV3-30	HJ4	HD3-3	8	8	16	0	0	0	KV1-16	KJ5	6	3	9
R5.140	D010	1- MD	1b	HV4-31/KV3-20	HV4	KV3	HV4/KV3	1.03093	4.26	2.64546	HV4-31	HJ4	HD3-10	10	7	11	3.5461	10.81	7.17805	KV3-20	KJ1	7	3	5
R5.141	D010	1- MD	1a	HV4-31/LV2-23	HV4	LV2	HV4/LV2	1.03093	10.64	5.83546	HV4-31	HJ4	HD5-12	10	7	12	1.04167	2.7	1.87084	LV2-23	LJ2	9	3	12
R5.142	D010	1- MD	1a	HV4-39/LV2-14	HV4	LV2	HV4/LV2	0.687286	4.26	2.47364	HV4-39	HJ4	HD1-26	10	7	12	0.694443	2.7	1.69722	LV2-14	LJ2	9	3	12
R5.143	D010	1- MD	1a	HV4-30-2/KV1-39	HV4	KV1	HV4/KV1	0.687286	10.64	5.66364	HV4-30-2	HJ4	HD3-10	10	7	12	3.58423	5.56	4.57211	KV1-39	KJ1	6	3	5
R5.144	D020	2 - DFx	2	HV1-18/KV1-5	HV1	KV1	HV1/KV1	2.08333	6.45	4.26666	HV1-18	HJ6	HD3-3	8	8	19	3.58423	8.11	5.84711	KV1-5	KJ1	6	3	10
R5.145	D020	2 - DFx	1a	HV4-38-2/KV1-39	HV4	KV1	HV4/KV1	4.86111	2	3.43055	HV4-38-2	HJ5	HD2-21	9	7	11	5.01792	5.41	5.21396	KV1-39	KJ4	6	3	9
R5.146	D010	1- MD	1a	HV4-59/KV3-20	HV4	KV3	HV4/KV3	1.75439	4.26	3.00719	HV4-59	HJ4	HD6-19	8	7	15	0.354614	8.11	4.23231	KV3-20	KJ2	7	3	9
R5.147	D010	1- MD	1a	HV4-31/KV3-11	HV4	KV3	HV4/KV3	1.37457	6.12	3.74729	HV4-31	HJ3	HD6-19	10	7	12	1.07527	2.78	1.92764	KV3-11	KJ5	6	3	8
R5.148	D010	1- MD	1a	HV3-11/LV1-40	HV3	LV1	HV3/LV1	2.77778	12.77	7.77389	HV3-11	HJ4	HD6-6	8	8	10	0.694443	0	0.347221	LV1-40	LJ3	9	3	12
R5.149	D010	1- MD	1c	HV3-21/KV3-15	HV3	KV3	HV3/KV3	1.73611	8.51	5.12305	HV3-21	HJ4	HD4-23	8	8	9	1.07527	2.7	1.88764	KV3-15	KJ4	6	3	10
R5.151	D010	1- MD	1b	HV4-30-2/LV1-40	HV4	LV1	HV4/LV1	1.03093	0	0.515465	HV4-30-2	HJ3	HD4-17	10	7	12	0.347221	0	0.173611	LV1-40	LJ2	9	3	11
R5.153	D019	2 - DFx	1a	HV4-39/KV3-20	HV4	KV3	HV4/KV3	3.09278	11.76	7.42639	HV4-39	HJ5	HD2-21	10	7	13	2.48227	2.78	2.63113	KV3-20	KJ4	7	3	9
R5.154	D019	2 - DFx	1a	HV4-31/KV3-11	HV4	KV3	HV4/KV3	1.03093	5.88	3.45546	HV4-31	HJ5	HD4-17	10	7	16	1.07527	2.78	1.92764	KV3-11	KJ4	6	3	8
R5.155	D019	2 - DFx	3b	HV3-33/LV2-14	HV3	LV2	HV3/LV2	2.43056	12.5	7.46528	HV3-33	HJ4	HD3-10	8	8	16	2.08333	5.41	3.74666	LV2-14	LJ1	9	3	10
R5.156	D019	2 - DFx	3b	HV4-61/KV3-15	HV4	KV3	HV4/KV3	4.12371	16.67	10.3969	HV4-61	HJ4	HD3-10	10	7	11	3.22581	2.86	3.0429	KV3-15	KJ3	6	3	8
R5.157	D019	2 - DFx	1a	HV4-31/KV1-39	HV4	KV1	HV4/KV1	1.72414	0	0.862068	HV4-31	HJ5	HD5-18	10	7	11	1.43369	0	0.716846	KV1-39	KJ3	6	3	9
R5.159	D019	2 - DFx	2	HV3-9/LV3-21	HV3	LV3	HV3/LV3	3.81944	12.5	8.15972	HV3-9	HJ4	HD3-10	8	8	15	4.30108	2.86	3.58054	LV3-21	LJ2	6	3	11
R5.163	D015 (D007)	3 - D4thB	1a	HV4-39/KV1-39	HV4	KV1	HV4/KV1	5.49828	6.25	5.87414	HV4-39	HJ4	HD4-11	10	7	11	1.07527	5.56	3.31764	KV1-39	KJ4	6	3	9
R5.165	D015 (D007)	3 - D4thB	6	HV3-23/KV4-1	HV3	KV4	HV3/KV4	3.125	22.92	13.0225	HV3-23	HJ4	HD2-21	8	8	8	2.3569	0	1.17845	KV4-1	KJ1	12	3	9
R5.168	D015 (D007)	3 - D4thB	1a	HV4-39/KV3-11	HV4	KV3	HV4/KV3	8.24742	8.33	8.28871	HV4-39	HJ4	HD5-12	10	7	11	2.86739	0	1.43369	KV3-11	KJ1	6	3	8
R5.169	D015 (D007)	3 - D4thB	2	HV3-9/KV1-12	HV3	KV1	HV3/KV1	1.38889	6	3.69445	HV3-9	HJ3	HD6-25	8	8	14	1.43369	2.63	2.03185	KV1-12	KJ1	6	3	9
R5.170	D015 (D007)	3 - D4thB	3a	HV1-69/KV2-28	HV1	KV2	HV1/KV2	5.20833	9.52	7.36416	HV1-69	HJ6	HD3-10	8	8	21	1.36054	5.56	3.46027	KV2-28	KJ4	11	3	8
R5.171	D015 (D007)	3 - D4thB	5a	HV4-59/LV3-21	HV4	LV3	HV4/LV3	1.05263	4.17	2.61131	HV4-59	HJ4	HD4-11	8	7	14	1.43369	0	0.716846	LV3-21	LJ2	6	3	12
R5.172	D015 (D007)	3 - D4thB	3a	HV3-30/KV1-33	HV3	KV1	HV3/KV1	4.16667	11.29	7.72834	HV3-30	HJ6	HD2-8	8	8	22	3.22581	5.26	4.2429	KV1-33	KJ2	6	3	9
R5.176	D015 (D007)	3 - D4thB	2	HV5-51/KV1-33	HV5	KV1	HV5/KV1	1.04167	8.33	4.68584	HV5-51	HJ4	HD5-12	8	8	13	0.358421	2.63	0.358421	KV1-33	KJ3	6	3	11
R5.182	D015 (D007)	3 - D4thB	5a	HV4-34/LV1-47	HV4	LV1	HV4/LV1	6.31579	10	8.15789	HV4-34	HJ3	HD4-17	8	7	15	1.75439	0	0.877193	LV1-47	LJ1	8	3	12
R5.184	D009	1- MD	3a	HV1-18/KV1-27	HV1	KV1	HV1/KV1	4.16667	12.5	8.33334	HV1-18	HJ4	HD4-17	8	8	9	4.30108	0	2.15054	KV1-27	KJ1	6	3	9
R5.186	D009	1- MD	2	HV3-9/LV7-46	HV3	LV7	HV3/LV7	4.51389	6.35	5.43195	HV3-9	HJ6	HD2-15	8	8	15	1.73611	8.82	5.27805	LV7-46	LJ2	9	3	8
R5.187	D009	1- MD	1a	HV4-39/LV1-40	HV4	LV1	HV4/LV1	1.03093	14.58	7.80546	HV4-39	HJ4	HD6-13	10	7	12	0.694443	0	0.347221	LV1-40	LJ2	9	3	12
R5.189	D009	1- MD	3a	HV3-30/KV3-20	HV3	KV3	HV3/KV3	5.90278	6.45	6.17639	HV3-30	HJ6	HD2-8	8	8	24	3.9007	7.89	5.89535	KV3-20	KJ5	7	3	10
R5.190	D009	1- MD	3b	HV3-30-3/LV3-21	HV3	LV3	HV3/LV3	2.77778	19.05	10.9139	HV3-30-3	HJ6	HD3-10	8	8	13	3.58423	8.33	5.95711	LV3-21	LJ1	6	3	11
R5.191	D009	1- MD	3a	HV1-46/LV3-1	HV1	LV3	HV1/LV3	0.347221	4.76	2.55361	HV1-46	HJ6	HD2-15	8	8	24	1.79211	0	0.896057	LV3-1	LJ1	6	3	11
R5.192	D009	1- MD	3a	HV3-23/LV2-14	HV3	LV2	HV3/LV2	6.59722	14.58	10.5886	HV3-23	HJ4	HD3-3	8	8	22	4.86111	2.63	3.74555	LV2-14	LJ3	9	3	10
R5.195	D016 (D010)	3 - D4thB	1a	HV4-39/KV1-39	HV4	KV1	HV4/KV1	1.71821	4.17	2.9441	HV4-39	HJ4	HD6-19	10	7	12	2.86739	5.26	4.06369	KV1-39	KJ3	6	3	9
R5.197	D016 (D010)	3 - D4thB	1a	HV4-39/KV1D-13	HV4	KV1	HV4/KV1	2.4055	10.42	6.41275	HV4-39	HJ4	HD2-21	10	7	11	1.43369	2.78	2.10685	KV1D-13	KJ4	6	3	8
R5.198	D016 (D010)	3 - D4thB	1a	HV4-39/KV3-15	HV4	KV3	HV4/KV3	3.09278	3.92	3.50639	HV4-39	HJ5	HD5-12	10	7	11	0.358421	5.71	3.03421	KV3-15	KJ4	6	3	8
R5.199	D016 (D010)	3 - D4thB	1a	HV1-69/KV2-29	HV1	KV2	HV1/KV2	1.73611	10.42	6.07805	HV1-69	HJ4	HD3-10	8	8	14	1.02041	2.63	1.8252	KV2-29	KJ1	11	3	11
R5.200	D016 (D010)	3 - D4thB	1a	HV4-38-2/LV3-21	HV4	LV3	HV4/LV3	0.694443	7.55	4.12222	HV4-38-2	HJ2	HD3-9	9	7	13	2.86739	0	1.43369	LV3-21	LJ2	6	3	12
R5.202	D016 (D010)	3 - D4thB	5a	HV1-69/KV2-30	HV1	KV2	HV1/KV2	0.694443	10	5.34722	HV1-69	HJ6	HD1-1	8	8	11	0.340134	5.13	2.73507	KV2-30	KJ2	11	3	11
R5.203	D016 (D010)	3 - D4thB	2	HV1-18/LV3-1	HV1	LV3	HV1/LV3	2.77778	20.97	11.8739	HV1-18	HJ6	HD3-3	8	8	15	1.07527	2.86	1.96764	LV3-1	LJ2	6	3	8
R5.204	D022	2 - DFx	1b	HV4-34/LV1-40	HV4	LV1	HV4/LV1	3.85965	8.33	6.09482	HV4-34	HJ4	HD2-8	8	7	10	1.04167	10.53	5.78584	LV1-40	LJ2	9	3	11
R5.206	D022	2 - DFx	3b	HV4-39/KV1-39	HV4	KV1	HV4/KV1	3.09278	6.25	4.67139	HV4-39	HJ4	HD4-23	10	7	13	2.15054	2.78	2.46527	KV1-39	KJ4	6	3	9
R5.208	D023	2 - DFx	3b	HV4-30-2/KV1-39	HV4	KV1	HV4/KV1	4.12371	3.92	4.02186	HV4-30-2	HJ5	HD2-2	10	7	20	4.30108	2.63	3.46554	KV1-39	KJ4	6	3	9
R5.209	D023	2 - DFx	1a	HV1-69/KV3-20	HV1	KV3	HV1/KV3	4.16667	12.9	8.53334	HV1-69	HJ6	HD3-10	8	8	15	2.12766	5.26	3.69383	KV3-20	KJ3	7	3	9
R5.210	D023	2 - DFx	5a	HV1-69/LV2-8	HV1	LV2	HV1/LV2	3.81944	15.87	9.84472	HV1-69	HJ6	HD3-3	8	8	26	3.125	2.63	2.8775	LV2-8	LJ2	9	3	11
R5.212	D023	2 - DFx	1a	HV4-31/KV1-9	HV4	KV1	HV4/KV1	2.08333	10.42	6.25166	HV4-31	HJ4	HD4-17	9	7	13	3.22581	2.63	2.9279	KV1-9	KJ4	6	3	10
R5.213	D023	2 - DFx	2	HV4-31/LV2-14	HV4	LV2	HV4/LV2	3.78007	9.8	6.79003	HV4-31	HJ5	HD3-10	10	7	13	4.16667	7.89	6.02834	LV2-14	LJ2	9	3	11
R5.215	D018	2 - DFx	1a	HV4-31/KV1-39	HV4	KV1	HV4/KV1	4.12371	6.25	5.18686	HV4-31	HJ4	HD4-23	10	7	12	5.01792	2.63	3.82396	KV1-39	KJ3	6	3	9
R5.217	D019	2 - DFx	1a	HV4-61/KV3-20	HV4	KV3	HV4/KV3	4.12371	10.42	7.27186	HV4-61	HJ4	HD1-26	10	7	13	2.83688	5.26	4.04844	KV3-20	KJ2	7	3	9
R5.219	D015 (D007)	3 - D4thB	1a	HV1-69/KV2D-29	HV1	KV2	HV1/KV2	4.51389	8.06	6.28695	HV1-69	HJ6	HD5-18	8	8	12	3.74149	5.26	4.50075	KV2D-29	KJ4	11	3	9
R5.220	D015 (D007)	3 - D4thB	1a	HV4-39/KV3-11	HV4	KV3	HV4/KV3	2.06186	4	3.03093	HV4-39	HJ3	HD6-13	10	7	15	2.50896	5.41	3.95948	KV3-11	KJ4	6	3	8
R5.221	D015 (D007)	3 - D4thB	2	HV3-9/LV1-44	HV3	LV1	HV3/LV1	3.81944	0	1.90972	HV3-9	HJ4	HD6-19	8	8	14	8.77193	7.89	8.33097	LV1-44	LJ2	8	3	13
R5.222	D015 (D007)	3 - D4thB	2	HV4-59/KV1-33	HV4	KV1	HV4/KV1	4.21053	6.25	5.23026	HV4-59	HJ4	HD3-22	8	7	13	1.43369	10.53	5.98185	KV1-33	KJ3	6	3	9
R5.223	D015 (D007)	3 - D4thB	5b	HV3-21/KV3-11	HV3	KV3	HV3/KV3	3.125	7.94	5.5325	HV3-21	HJ6	HD5-12	8	8	22	1.07527	2.63	1.85264	KV3-11	KJ5	6	3	9
R5.224	D015 (D007)	3 - D4thB	1a	HV1-69/KV1-17	HV1	KV1	HV1/KV1	0.347221	4	2.17361	HV1-69	HJ3	HD5-24	8	8	15	0.71685	2.63	1.67343	KV1-17	KJ4	6	3	10
R5.225	D015 (D007)	3 - D4thB	5b	HV3-30/LV1-36	HV3	LV1	HV3/LV1	3.81944	19.35	11.5847	HV3-30	HJ6	HD1-26	8	8	17	2.10526	0	1.05263	LV1-36	LJ3	8	3	11
R5.227	D015 (D007)	3 - D4thB	5b	HV3-21/KV1-39	HV3	KV1	HV3/KV1	3.81944	10.42	7.11972	HV3-21	HJ4	HD4-11	8	8	16	3.22581	13.16	8.1929	KV1-39	KJ4	6	3	9
R5.228	D015 (D007)	3 - D4thB	5a	HV4-34/KV3-15	HV4	KV3	HV4/KV3	7.01754	10	8.50877	HV4-34	HJ3	HD4-17	8	7	15	2.50896	2.7	2.60448	KV3-15	KJ1	6	3	9
R5.229	D009	1- MD	3b	HV3-23/LV3-21	HV3	LV3	HV3/LV3	6.25	14.58	10.415	HV3-23	HJ4	HD3-10	8	8	12	3.58423	2.63	3.10711	LV3-21	LJ2	6	3	11
R5.230	D009	1- MD	3a	HV3-11/LV3-1	HV3	LV3	HV3/LV3	1.04167	11.11	6.07584	HV3-11	HJ6	HD5-18	8	8	19	1.43369	0	0.716846	LV3-1	LJ1	6	3	9
R5.233	D009	1- MD	5a	HV4-61/LV3-1	HV4	LV3	HV4/LV3	4.12371	3.92	4.02186	HV4-61	HJ5	HD3-10	10	7	18	2.50896	0	1.25448	LV3-1	LJ2	6	3	9
R5.234	D010	1- MD	1a	HV4-39/KV3-11	HV4	KV3	HV4/KV3	2.06186	29.41	15.7359	HV4-39	HJ1	HD2-21	10	7	11	0	0	0	KV3-11	KJ4	6	3	8
R5.235	D010	1- MD	1a	HV4-39/KV1-27	HV4	KV1	HV4/KV1	2.06186	8.51	5.28593	HV4-39	HJ4	HD3-3	10	7	11	1.79211	0	0.896057	KV1-27	KJ5	6	3	9
R5.236	D010	1- MD	4b	HV3-9/LV3-21	HV3	LV3	HV3/LV3	0.694443	4	2.34722	HV3-9	HJ5	HD6-19	8	8	18	1.07527	0	0.537636	LV3-21	LJ2	6	3	11
R5.237	D020	2 - DFx	2	HV3-7/LV1-36	HV3	LV1	HV3/LV1	1.73611	10.42	6.07805	HV3-7	HJ4	HD6-13	8	8	13	0	5.26	2.63	LV1-36	LJ3	8	3	11
R5.238	D015 (D007)	3 - D4thB	2	HV3-33/LV1-40	HV3	LV1	HV3/LV1	1.73611	0	0.868053	HV3-33	HJ4	HD6-25	8	8	13	0.347221	0	0.173611	LV1-40	LJ1	9	3	12
R5.239	D010	1- MD	6	HV3-23/LV1-47	HV3	LV1	HV3/LV1	3.47222	14.89	9.18111	HV3-23	HJ4	HD4-11	8	8	10	2.10526	0	1.05263	LV1-47	LJ3	8	3	12
R5.241	D019	2 - DFx	1a	HV4-31/KV3-20	HV4	KV3	HV4/KV3	4.12371	6.25	5.18686	HV4-31	HJ4	HD5-24	10	7	13	2.48227	0	1.24113	KV3-20	KJ5	7	3	10
R5.242	D017	2 - DFx	5b	HV3-49/LV2-14	HV3	LV2	HV3/LV2	5.44218	4.17	4.80609	HV3-49	HJ4	HD2-15	8	10	20	1.38889	2.63	2.00945	LV2-14	LJ1	9	3	11
R5.243	Unknown	2 - DFx	2	HV3-11/LV1-40	HV3	LV1	HV3/LV1	5.90278	4.17	5.03639	HV3-11	HJ4	HD3-22	8	8	22	2.77778	0	1.38889	LV1-40	LJ1	9	3	11
R5.244	D022	2 - DFx	1a	HV4-39/KV3-11	HV4	KV3	HV4/KV3	1.03093	8.33	4.68046	HV4-39	HJ4	HD3-9	10	7	11	0.358421	0	0.179211	KV3-11	KJ4	6	3	8
R5.246	D023	2 - DFx	4b	HV2-70/LV3-21	HV2	LV3	HV2/LV3	2.4055	8.06	5.23275	HV2-70	HJ6	HD6-6	10	7	21	3.58423	7.89	5.73711	LV3-21	LJ3	6	3	11
R5.247	D017	2 - DFx	5a	HV1-69/KV1-39	HV1	KV1	HV1/KV1	4.51389	14.58	9.54695	HV1-69	HJ4	HD3-3	8	8	15	2.50896	11.11	6.80948	KV1-39	KJ4	6	3	9
R5.248	D017	2 - DFx	1a	HV4-39/KV6-21	HV4	KV6	HV4/KV6	5.49828	6.25	5.87414	HV4-39	HJ4	HD5-12	10	7	11	1.43369	0	0.716846	KV6-21	KJ1	6	3	9
R5.249	D017	2 - DFx	5a	HV4-39/KV3-20	HV4	KV3	HV4/KV3	5.15464	9.8	7.47732	HV4-39	HJ5	HD3-10	10	7	18	2.12766	5.41	3.76883	KV3-20	KJ1	7	3	9
R5.250	D022	2 - DFx	1a	HV4-31/KV3-20	HV4	KV3	HV4/KV3	1.71821	10.42	6.0691	HV4-31	HJ4	HD3-22	10	7	13	0.709221	7.89	4.29961	KV3-20	KJ1	7	3	8
R5.251	D009	1- MD	3a	HV1-2/KV1-39	HV1	KV1	HV1/KV1	3.81944	4.84	4.32972	HV1-2	HJ6	HD2-8	8	8	16	5.01792	10.53	7.77396	KV1-39	KJ2	6	3	10
R5.252	D009	1- MD	5a	HV4-61/LV3-1	HV4	LV3	HV4/LV3	4.12371	4	4.06186	HV4-61	HJ5	HD3-10	10	7	18	2.86739	0	1.43369	LV3-1	LJ2	6	3	9
R5.253	D017	2 - DFx	3b	HV3-33/KV1-39	HV3	KV1	HV3/KV1	2.43056	12.77	7.60028	HV3-33	HJ4	HD3-10	8	8	16	2.86739	5.41	4.13869	KV1-39	KJ4	6	3	9
R5.254	D009	1- MD	4a	HV3-7/KV3-11	HV3	KV3	HV3/KV3	0	3.23	1.615	HV3-7	HJ6	HD6-13	8	8	16	1.07527	6.25	3.66264	KV3-11	KJ4	6	3	8
R5.255	D005	1- MD	1a	HV4-31/KV1-39	HV4	KV1	HV4/KV1	0.687286	6.38	3.53364	HV4-31	HJ4	HD4-23	10	7	13	1.43369	2.7	2.06685	KV1-39	KJ5	6	3	9
R5.256	D005	1- MD	1a	HV4-31/KV3-20	HV4	KV3	HV4/KV3	0.687286	10.2	5.44364	HV4-31	HJ3	HD1-26	10	7	13	0	2.7	1.35	KV3-20	KJ4	7	3	9
R5.257	D005	1- MD	1a	HV4-39/KV3-15	HV4	KV3	HV4/KV3	2.4055	0	1.20275	HV4-39	HJ4	HD6-6	10	7	11	0.358421	11.76	6.05921	KV3-15	KJ2	6	3	8
R5.258	D005	1- MD	1a	HV4-39/KV1-9	HV4	KV1	HV4/KV1	0.687286	4.08	2.38364	HV4-39	HJ3	HD5-18	10	7	13	0.358421	5.41	2.88421	KV1-9	KJ2	6	3	10
R5.259	D005	1- MD	2	HV3-11/LV3-21	HV3	LV3	HV3/LV3	2.08333	7.84	4.96166	HV3-11	HJ1	HD3-16	8	8	12	3.22581	0	1.6129	LV3-21	LJ3	6	3	11
R5.260	D005	1- MD	1a	HV4-31/KV3-11	HV4	KV3	HV4/KV3	0	10	5	HV4-31	HJ5	HD4-17	10	7	15	0.358421	11.76	6.05921	KV3-11	KJ1	6	3	9
R5.261	D005	1- MD	4a	HV3-21/LV3-21	HV3	LV3	HV3/LV3	0.347221	4.84	2.59361	HV3-21	HJ6	HD3-22	8	8	15	2.86739	0	1.43369	LV3-21	LJ3	6	3	12
R5.262	D005	1- MD	1a	HV4-31/KV3-15	HV4	KV3	HV4/KV3	1.71821	8	4.8591	HV4-31	HJ5	HD2-15	10	7	14	1.43369	0	0.716846	KV3-15	KJ1	6	3	8
R5.263	D005	1- MD	1a	HV1-69/KV1-17	HV1	KV1	HV1/KV1	0.347221	19.61	9.97861	HV1-69	HJ1	HD4-17	8	8	12	0	0	0	KV1-17	KJ1	6	3	9
R5.264	D005	1- MD	1a	HV1-69/LV1-44	HV1	LV1	HV1/LV1	2.08333	0	1.04166	HV1-69	HJ4	HD3-16	8	8	14	1.05263	0	0.526314	LV1-44	LJ3	8	3	11
R5.265	D005	1- MD	2	HV3-9/KV1-6	HV3	KV1	HV3/KV1	2.08333	14.52	8.30166	HV3-9	HJ6	HD6-19	8	8	14	1.79211	5.71	3.75106	KV1-6	KJ2	6	3	9
R5.266	D005	1- MD	1a	HV4-39/KV1-39	HV4	KV1	HV4/KV1	2.06186	12.77	7.41593	HV4-39	HJ4	HD7-27	10	7	11	1.79211	2.7	2.24606	KV1-39	KJ4	6	3	10
R5.267	D005	1- MD	1a	HV4-39/LV4-69	HV4	LV4	HV4/LV4	0.343643	10.64	5.49182	HV4-39	HJ4	HD3-3	10	7	12	0.340134	8.11	4.22507	LV4-69	LJ2	7	7	11
R5.268	D005	1- MD	2	HV3-48/LV3-21	HV3	LV3	HV3/LV3	2.77778	8.51	5.64389	HV3-48	HJ4	HD3-22	8	8	12	2.86739	0	1.43369	LV3-21	LJ3	6	3	11
R5.269	D005	1- MD	1a	HV4-39/KV3-20	HV4	KV3	HV4/KV3	1.03093	14.29	7.66046	HV4-39	HJ3	HD3-22	10	7	12	0.354614	2.94	1.64731	KV3-20	KJ4	7	3	8
R5.270	D005	1- MD	2	HV3-7/LV1-36	HV3	LV1	HV3/LV1	1.04167	10.64	5.84084	HV3-7	HJ4	HD2-15	8	8	13	0.701752	0	0.350876	LV1-36	LJ2	8	3	11

### Sheet: Data S3B
V-Gene Combination	1a	1b	1c	2	3a	3b	4a	4b	4c	5a	5b	6	Total		HV Family	1a	1b	1c	2	3a	3b	4a	4b	4c	5a	5b	6	Total		Gene Family Combination	1a	1b	1c	2	3a	3b	4a	4b	4c	5a	5b	6	Total
HV4-39/KV3-11	8	0	0	0	0	0	0	0	0	0	0	0	8		HV4	61	4	0	4	0	3	0	1	0	13	0	0	86		HV4/KV3	31	1	0	0	0	1	0	0	0	5	0	0	38
HV4-39/KV3-20	5	0	0	0	0	0	0	0	0	1	0	0	6		HV3	3	1	1	32	8	13	10	1	2	4	4	6	85		HV3/LV3	0	0	0	10	1	5	9	1	0	2	0	2	30
HV4-31/KV3-11	5	0	0	0	0	0	0	0	0	1	0	0	6		HV1	11	1	0	4	6	0	0	0	0	8	0	0	30		HV4/KV1	20	1	0	3	0	2	0	0	0	1	0	0	27
HV4-39/KV3-15	5	0	0	0	0	0	0	0	0	1	0	0	6		HV5	0	0	0	3	0	1	0	0	0	0	0	0	4		HV3/KV1	1	0	0	6	3	6	0	0	2	2	1	0	21
HV4-31/KV1-39	5	0	0	0	0	0	0	0	0	0	0	0	5		HV2	0	0	0	0	0	0	0	1	0	0	0	0	1		HV3/LV1	1	1	0	12	1	0	0	0	0	0	1	2	18
HV4-39/KV1-39	4	0	0	0	0	1	0	0	0	0	0	0	5																	HV1/KV2	5	0	0	0	2	0	0	0	0	2	0	0	9
HV4-31/KV3-20	4	1	0	0	0	0	0	0	0	0	0	0	5		LV Family	1a	1b	1c	2	3a	3b	4a	4b	4c	5a	5b	6	Total		HV1/KV1	2	0	0	2	2	0	0	0	0	2	0	0	8
HV3-7/LV3-21	0	0	0	0	0	0	4	0	0	0	0	0	4		KV1	23	1	0	12	5	9	0	0	2	5	1	0	58		HV4/LV1	3	2	0	0	0	0	0	0	0	2	0	0	7
HV3-33/KV1-39	0	0	0	0	0	4	0	0	0	0	0	0	4		KV3	33	2	1	1	1	1	1	0	0	6	1	0	47		HV4/LV3	1	0	0	0	0	0	0	1	0	5	0	0	7
HV3-23/LV3-21	0	0	0	1	0	2	0	0	0	1	0	0	4		LV3	1	0	0	12	2	5	9	3	0	8	0	2	42		HV3/LV2	0	0	0	1	1	1	0	0	0	0	1	1	5
HV3-7/LV1-36	0	0	0	4	0	0	0	0	0	0	0	0	4		LV1	5	3	0	12	2	0	0	0	0	2	1	2	27		HV3/KV3	0	0	1	1	1	0	1	0	0	0	1	0	5
HV1-69/KV2-28	1	0	0	0	2	0	0	0	0	1	0	0	4		LV2	4	0	0	3	1	1	0	0	0	2	1	1	13		HV1/LV2	1	0	0	1	0	0	0	0	0	2	0	0	4
HV4-39/LV1-40	3	0	0	0	0	0	0	0	0	0	0	0	3		KV2	7	0	0	1	2	1	0	0	0	2	0	0	13		HV1/KV3	2	1	0	0	0	0	0	0	0	1	0	0	4
HV3-11/LV1-40	1	1	0	1	0	0	0	0	0	0	0	0	3		LV4	1	0	0	0	1	0	0	0	0	0	0	0	2		HV4/LV2	3	0	0	1	0	0	0	0	0	0	0	0	4
HV3-21/LV3-21	0	0	0	0	0	0	3	0	0	0	0	0	3		KV4	0	0	0	1	0	0	0	0	0	0	0	1	2		HV3/KV2	1	0	0	1	0	1	0	0	0	0	0	0	3
HV3-33/LV3-21	0	0	0	2	0	0	1	0	0	0	0	0	3		LV7	0	0	0	1	0	0	0	0	0	0	0	0	1		HV1/LV3	0	0	0	1	1	0	0	0	0	1	0	0	3
HV3-9/LV3-1	0	0	0	3	0	0	0	0	0	0	0	0	3		KV6	1	0	0	0	0	0	0	0	0	0	0	0	1		HV5/KV1	0	0	0	1	0	1	0	0	0	0	0	0	2
HV1-69/KV2D-29	3	0	0	0	0	0	0	0	0	0	0	0	3																	HV1/LV1	1	0	0	0	1	0	0	0	0	0	0	0	2
HV3-9/KV2-28	1	0	0	0	0	1	0	0	0	0	0	0	2		HC V-Gene	1a	1b	1c	2	3a	3b	4a	4b	4c	5a	5b	6	Total		HV3/LV4	0	0	0	0	1	0	0	0	0	0	0	0	1
HV3-48/LV3-21	0	0	0	1	0	0	0	0	0	1	0	0	2		HV4-39	33	0	0	0	0	1	0	0	0	3	0	0	37		HV4/KV2	1	0	0	0	0	0	0	0	0	0	0	0	1
HV4-34/KV3-15	0	0	0	0	0	0	0	0	0	2	0	0	2		HV4-31	22	1	0	1	0	0	0	0	0	2	0	0	26		HV5/LV3	0	0	0	1	0	0	0	0	0	0	0	0	1
HV1-69/LV2-14	1	0	0	0	0	0	0	0	0	1	0	0	2		HV1-69	11	0	0	0	3	0	0	0	0	7	0	0	21		HV5/KV4	0	0	0	1	0	0	0	0	0	0	0	0	1
HV4-59/LV3-21	0	0	0	0	0	0	0	1	0	1	0	0	2		HV3-9	1	0	0	9	1	1	0	1	0	0	0	0	13		HV3/KV4	0	0	0	0	0	0	0	0	0	0	0	1	1
HV3-9/KV1-12	0	0	0	2	0	0	0	0	0	0	0	0	2		HV3-33	0	0	0	4	1	5	1	0	0	0	0	1	12		HV3/LV7	0	0	0	1	0	0	0	0	0	0	0	0	1
HV3-33/LV1-40	0	0	0	2	0	0	0	0	0	0	0	0	2		HV3-7	0	0	0	5	1	0	5	0	0	0	0	0	11		HV2/LV3	0	0	0	0	0	0	0	1	0	0	0	0	1
HV4-31/LV2-14	1	0	0	1	0	0	0	0	0	0	0	0	2		HV3-23	0	0	0	3	1	3	0	0	0	1	0	3	11		HV4/KV6	1	0	0	0	0	0	0	0	0	0	0	0	1
HV4-59/KV1-33	0	0	0	2	0	0	0	0	0	0	0	0	2		HV3-21	0	0	1	2	1	0	3	0	2	0	2	0	11		HV4/LV4	1	0	0	0	0	0	0	0	0	0	0	0	1
HV3-21/KV1-5	0	0	0	0	0	0	0	0	2	0	0	0	2		HV4-59	2	1	0	2	0	0	0	1	0	2	0	0	8
HV4-31/KV1-9	2	0	0	0	0	0	0	0	0	0	0	0	2		HV3-11	1	1	0	2	1	0	0	0	0	0	0	0	5
HV4-30-2/KV1-39	1	0	0	0	0	1	0	0	0	0	0	0	2		HV4-61	1	0	0	1	0	1	0	0	0	2	0	0	5
HV3-9/LV3-21	0	0	0	1	0	0	0	1	0	0	0	0	2		HV3-30	0	0	0	0	2	1	0	0	0	1	1	0	5
HV1-69/KV1-17	2	0	0	0	0	0	0	0	0	0	0	0	2		HV5-51	0	0	0	3	0	1	0	0	0	0	0	0	4
HV4-61/LV3-1	0	0	0	0	0	0	0	0	0	2	0	0	2		HV3-48	0	0	0	2	0	1	0	0	0	1	0	0	4
HV3-23/KV1-39	0	0	0	0	0	1	0	0	0	0	0	0	1		HV4-34	0	1	0	0	0	0	0	0	0	3	0	0	4
HV5-51/KV1-39	0	0	0	0	0	1	0	0	0	0	0	0	1		HV1-18	0	0	0	3	1	0	0	0	0	0	0	0	4
HV4-39/KV1-17	1	0	0	0	0	0	0	0	0	0	0	0	1		HV3-30-3	0	0	0	0	0	2	0	0	0	1	0	0	3
HV3-23/LV2-23	0	0	0	0	0	0	0	0	0	0	0	1	1		HV4-38-2	2	0	0	0	0	0	0	0	0	1	0	0	3
HV3-64D/LV1-44	0	0	0	1	0	0	0	0	0	0	0	0	1		HV4-30-2	1	1	0	0	0	1	0	0	0	0	0	0	3
HV3-48/LV3-1	0	0	0	0	0	1	0	0	0	0	0	0	1		HV1-2	0	0	0	0	1	0	0	0	0	1	0	0	2
HV1-69/LV1-40	0	0	0	0	1	0	0	0	0	0	0	0	1		HV3-43	1	0	0	1	0	0	0	0	0	0	0	0	2
HV3-7/KV1-39	0	0	0	0	1	0	0	0	0	0	0	0	1		HV3-53	0	0	0	1	0	0	1	0	0	0	0	0	2
HV3-66/LV1-40	0	0	0	1	0	0	0	0	0	0	0	0	1		HV1-46	0	1	0	0	1	0	0	0	0	0	0	0	2
HV1-2/KV3-20	0	0	0	0	0	0	0	0	0	1	0	0	1		HV3-64D	0	0	0	1	0	0	0	0	0	0	0	0	1
HV3-33/LV3-25	0	0	0	0	0	0	0	0	0	0	0	1	1		HV3-66	0	0	0	1	0	0	0	0	0	0	0	0	1
HV3-33/KV1-5	0	0	0	0	1	0	0	0	0	0	0	0	1		HV3-74	0	0	0	0	0	0	0	0	0	0	0	1	1
HV3-74/LV1-44	0	0	0	0	0	0	0	0	0	0	0	1	1		HV3-15	0	0	0	1	0	0	0	0	0	0	0	0	1
HV3-21/KV3-20	0	0	0	1	0	0	0	0	0	0	0	0	1		HV1-24	0	0	0	1	0	0	0	0	0	0	0	0	1
HV1-69/KV3-15	1	0	0	0	0	0	0	0	0	0	0	0	1		HV3-73	0	0	0	0	0	0	0	0	0	0	0	1	1
HV3-9/LV4-69	0	0	0	0	1	0	0	0	0	0	0	0	1		HV3-49	0	0	0	0	0	0	0	0	0	0	1	0	1
HV3-30-3/KV1-5	0	0	0	0	0	1	0	0	0	0	0	0	1		HV2-70	0	0	0	0	0	0	0	1	0	0	0	0	1
HV3-43/KV1-12	1	0	0	0	0	0	0	0	0	0	0	0	1
HV3-15/KV1-39	0	0	0	1	0	0	0	0	0	0	0	0	1		LC V-Gene	1a	1b	1c	2	3a	3b	4a	4b	4c	5a	5b	6	Total
HV4-31/KV2-28	1	0	0	0	0	0	0	0	0	0	0	0	1		LV3-21	1	0	0	7	0	4	9	3	0	5	0	0	29
HV4-31/KV1-16	0	0	0	0	0	0	0	0	0	1	0	0	1		KV1-39	11	0	0	2	2	8	0	0	0	2	1	0	26
HV5-51/LV3-21	0	0	0	1	0	0	0	0	0	0	0	0	1		KV3-20	12	2	0	1	1	0	0	0	0	2	0	0	18
HV4-39/KV1-12	1	0	0	0	0	0	0	0	0	0	0	0	1		KV3-11	13	0	0	0	0	0	1	0	0	1	1	0	16
HV4-31/KV1-33	1	0	0	0	0	0	0	0	0	0	0	0	1		LV1-40	4	3	0	4	1	0	0	0	0	1	0	0	13
HV1-24/LV2-23	0	0	0	1	0	0	0	0	0	0	0	0	1		KV3-15	7	0	1	0	0	1	0	0	0	3	0	0	12
HV3-43/LV1-47	0	0	0	1	0	0	0	0	0	0	0	0	1		LV3-1	0	0	0	4	2	1	0	0	0	2	0	0	9
HV3-53/LV3-21	0	0	0	0	0	0	1	0	0	0	0	0	1		LV2-14	3	0	0	2	1	1	0	0	0	1	1	0	9
HV4-61/KV1-6	0	0	0	1	0	0	0	0	0	0	0	0	1		KV2-28	3	0	0	1	2	1	0	0	0	1	0	0	8
HV3-23/KV1D-16	0	0	0	1	0	0	0	0	0	0	0	0	1		KV1-5	1	1	0	2	1	1	0	0	2	0	0	0	8
HV5-51/KV4-1	0	0	0	1	0	0	0	0	0	0	0	0	1		KV1-33	1	0	0	3	1	0	0	0	0	1	0	0	6
HV4-39/LV3-21	0	0	0	0	0	0	0	0	0	1	0	0	1		LV1-36	0	0	0	4	0	0	0	0	0	0	1	0	5
HV3-73/LV3-27	0	0	0	0	0	0	0	0	0	0	0	1	1		LV1-44	1	0	0	2	0	0	0	0	0	0	0	1	4
HV1-69/KV1-33	0	0	0	0	0	0	0	0	0	1	0	0	1		KV1-12	2	0	0	2	0	0	0	0	0	0	0	0	4
HV1-18/KV1-39	0	0	0	1	0	0	0	0	0	0	0	0	1		KV1-17	3	0	0	0	0	0	0	0	0	0	0	0	3
HV4-59/KV3D-15	1	0	0	0	0	0	0	0	0	0	0	0	1		LV2-23	1	0	0	1	0	0	0	0	0	0	0	1	3
HV3-21/LV1-51	0	0	0	0	1	0	0	0	0	0	0	0	1		LV1-47	0	0	0	1	0	0	0	0	0	1	0	1	3
HV3-21/KV2-28	0	0	0	1	0	0	0	0	0	0	0	0	1		KV2D-29	3	0	0	0	0	0	0	0	0	0	0	0	3
HV4-38-2/LV1-40	0	0	0	0	0	0	0	0	0	1	0	0	1		KV1-9	3	0	0	0	0	0	0	0	0	0	0	0	3
HV3-7/LV1-51	0	0	0	1	0	0	0	0	0	0	0	0	1		LV3-25	0	0	0	0	0	0	0	0	0	1	0	1	2
HV3-30/LV3-21	0	0	0	0	0	1	0	0	0	0	0	0	1		LV4-69	1	0	0	0	1	0	0	0	0	0	0	0	2
HV4-59/KV1-5	0	1	0	0	0	0	0	0	0	0	0	0	1		KV1-16	0	0	0	0	0	0	0	0	0	2	0	0	2
HV4-59/LV3-25	0	0	0	0	0	0	0	0	0	1	0	0	1		KV1-6	0	0	0	2	0	0	0	0	0	0	0	0	2
HV3-23/KV1-5	0	0	0	1	0	0	0	0	0	0	0	0	1		KV4-1	0	0	0	1	0	0	0	0	0	0	0	1	2
HV1-69/LV3-21	0	0	0	0	0	0	0	0	0	1	0	0	1		LV1-51	0	0	0	1	1	0	0	0	0	0	0	0	2
HV3-48/LV3-10	0	0	0	1	0	0	0	0	0	0	0	0	1		KV1-27	1	0	0	0	1	0	0	0	0	0	0	0	2
HV3-30-3/KV1-39	0	0	0	0	0	0	0	0	0	1	0	0	1		KV1D-16	0	0	0	1	0	0	0	0	0	0	0	0	1
HV4-31/KV1-5	1	0	0	0	0	0	0	0	0	0	0	0	1		LV3-27	0	0	0	0	0	0	0	0	0	0	0	1	1
HV3-53/LV2-14	0	0	0	1	0	0	0	0	0	0	0	0	1		KV3D-15	1	0	0	0	0	0	0	0	0	0	0	0	1
HV1-46/KV3-20	0	1	0	0	0	0	0	0	0	0	0	0	1		LV3-10	0	0	0	1	0	0	0	0	0	0	0	0	1
HV3-30/KV1-16	0	0	0	0	0	0	0	0	0	1	0	0	1		LV7-46	0	0	0	1	0	0	0	0	0	0	0	0	1
HV4-31/LV2-23	1	0	0	0	0	0	0	0	0	0	0	0	1		KV1D-13	1	0	0	0	0	0	0	0	0	0	0	0	1
HV4-39/LV2-14	1	0	0	0	0	0	0	0	0	0	0	0	1		KV2-29	1	0	0	0	0	0	0	0	0	0	0	0	1
HV1-18/KV1-5	0	0	0	1	0	0	0	0	0	0	0	0	1		KV2-30	0	0	0	0	0	0	0	0	0	1	0	0	1
HV4-38-2/KV1-39	1	0	0	0	0	0	0	0	0	0	0	0	1		LV2-8	0	0	0	0	0	0	0	0	0	1	0	0	1
HV4-59/KV3-20	1	0	0	0	0	0	0	0	0	0	0	0	1		KV6-21	1	0	0	0	0	0	0	0	0	0	0	0	1
HV3-21/KV3-15	0	0	1	0	0	0	0	0	0	0	0	0	1
HV4-30-2/LV1-40	0	1	0	0	0	0	0	0	0	0	0	0	1
HV3-33/LV2-14	0	0	0	0	0	1	0	0	0	0	0	0	1
HV4-61/KV3-15	0	0	0	0	0	1	0	0	0	0	0	0	1
HV3-23/KV4-1	0	0	0	0	0	0	0	0	0	0	0	1	1
HV3-30/KV1-33	0	0	0	0	1	0	0	0	0	0	0	0	1
HV5-51/KV1-33	0	0	0	1	0	0	0	0	0	0	0	0	1
HV4-34/LV1-47	0	0	0	0	0	0	0	0	0	1	0	0	1
HV1-18/KV1-27	0	0	0	0	1	0	0	0	0	0	0	0	1
HV3-9/LV7-46	0	0	0	1	0	0	0	0	0	0	0	0	1
HV3-30/KV3-20	0	0	0	0	1	0	0	0	0	0	0	0	1
HV3-30-3/LV3-21	0	0	0	0	0	1	0	0	0	0	0	0	1
HV1-46/LV3-1	0	0	0	0	1	0	0	0	0	0	0	0	1
HV3-23/LV2-14	0	0	0	0	1	0	0	0	0	0	0	0	1
HV4-39/KV1D-13	1	0	0	0	0	0	0	0	0	0	0	0	1
HV1-69/KV2-29	1	0	0	0	0	0	0	0	0	0	0	0	1
HV4-38-2/LV3-21	1	0	0	0	0	0	0	0	0	0	0	0	1
HV1-69/KV2-30	0	0	0	0	0	0	0	0	0	1	0	0	1
HV1-18/LV3-1	0	0	0	1	0	0	0	0	0	0	0	0	1
HV4-34/LV1-40	0	1	0	0	0	0	0	0	0	0	0	0	1
HV1-69/KV3-20	1	0	0	0	0	0	0	0	0	0	0	0	1
HV1-69/LV2-8	0	0	0	0	0	0	0	0	0	1	0	0	1
HV4-61/KV3-20	1	0	0	0	0	0	0	0	0	0	0	0	1
HV3-9/LV1-44	0	0	0	1	0	0	0	0	0	0	0	0	1
HV3-21/KV3-11	0	0	0	0	0	0	0	0	0	0	1	0	1
HV3-30/LV1-36	0	0	0	0	0	0	0	0	0	0	1	0	1
HV3-21/KV1-39	0	0	0	0	0	0	0	0	0	0	1	0	1
HV3-11/LV3-1	0	0	0	0	1	0	0	0	0	0	0	0	1
HV4-39/KV1-27	1	0	0	0	0	0	0	0	0	0	0	0	1
HV3-23/LV1-47	0	0	0	0	0	0	0	0	0	0	0	1	1
HV3-49/LV2-14	0	0	0	0	0	0	0	0	0	0	1	0	1
HV2-70/LV3-21	0	0	0	0	0	0	0	1	0	0	0	0	1
HV1-69/KV1-39	0	0	0	0	0	0	0	0	0	1	0	0	1
HV4-39/KV6-21	1	0	0	0	0	0	0	0	0	0	0	0	1
HV1-2/KV1-39	0	0	0	0	1	0	0	0	0	0	0	0	1
HV3-7/KV3-11	0	0	0	0	0	0	1	0	0	0	0	0	1
HV4-39/KV1-9	1	0	0	0	0	0	0	0	0	0	0	0	1
HV3-11/LV3-21	0	0	0	1	0	0	0	0	0	0	0	0	1
HV4-31/KV3-15	1	0	0	0	0	0	0	0	0	0	0	0	1
HV1-69/LV1-44	1	0	0	0	0	0	0	0	0	0	0	0	1
HV3-9/KV1-6	0	0	0	1	0	0	0	0	0	0	0	0	1
HV4-39/LV4-69	1	0	0	0	0	0	0	0	0	0	0	0	1
