## Supplementary material for "Analysis of the Diverse Antigenic Landscape of the Malaria Invasion Protein RH5 Identifies a Potent Vaccine-Induced Human Public Antibody Clonotype": 230927 Barrett et al Supplementary Data S4.xlsx

### Sheet: Data S4
RH5 Residues Interfaced by Heavy or Light Chain of Fab																	R5.034 Residues Interfaced by RH5 (PDB ID 8QKS)					R5.034 Mutations from Germline
QA1 (PDB ID 4U1G)		9AD4 (PDB ID 4U0R)		R5.004 (PDB ID 6RCU)		R5.011 (PDB ID 6RCV)		R5.015 (PDB ID 7PHU)		R5.016 (PDB ID 6RCU)		R5.034 (PDB ID 8QKS)		R5.251 (PDB ID 8QKR)			R5.034 HC		R5.034 LC			R5.034 HV3-7	R5.034 LV1-36
AA	Residue Number	AA	Residue Number	AA	Residue Number	AA	Residue Number	AA	Residue Number	AA	Residue Number	AA	Residue Number	AA	Residue Number		AA	Residue Number	AA	Residue Number		Muation (GL to WT)	Muation (GL to WT)
H	195	S	192	K	196	E	151	K	378	I	193	202	K	N	349		T	31	N	31		N30S	V3A
K	196	I	193	S	197	S	153	D	382	T	199	204	I	F	350		Y	32	A	33		T31S	Q16R
S	197	K	196	Y	200	N	154	N	385	G	201	205	A	K	436		W	33	Y	50		Q52K	S21Y
S	198	T	199	Y	346	Y	155	I	386	K	202	208	A	I	437		Q	52	F	51		D59Y	N35S
E	341	K	202	N	347	N	156	Q	389	C	203	209	F	D	440		Q	53	D	52		L61V	A44S
Q	342	A	205	F	350	I	157	S	390	I	204	212	K	K	441		N	100	L	54		N62D	Y51F
S	344	V	206	N	352	A	158	L	393	A	205	213	I	L	444		P	101	V	55		R65K	L55V
C	345	F	209	N	354	N	159	Y	484	V	206	216	A	N	445		A	102	S	57		K77N	P56T
Y	346	K	212	R	357	S	160	E	487	D	207	219	K	W	447		S	103
N	347	I	213	Y	358	I	161	K	488	A	208	326	N	R	448		V	105
N	348	A	216	Y	360	D	162	N	491	F	209	327	K	T	449
N	349	K	327	D	361	I	163	F	494	K	211	328	I	F	450
F	350	I	328	E	362	I	175	H	495	K	212	330	M	Q	451
N	352	D	331	H	365	K	301	Y	499	I	213	331	D	D	453
T	353	N	334	K	366	M	304	Q	502	E	215	334	N	E	454
N	354	Y	335	I	368	D	305	M	503	A	216	335	Y	K	457
T	449	T	337	L	369	Y	307	K	504	K	219	338	N	R	458
Q	451	N	338	Q	439	N	308	F	505	V	220	339	L	D	461
K	452	L	339	I	442	T	309	N	506	K	327	342	Q
		F	340	K	443	K	311	I	498	I	328
		E	341	I	446	K	312			D	331
		Q	342	W	447	I	315			N	334
		S	344	R	448	K	316			Y	335
		D	453	T	449	I	318			N	338
		L	456			K	319			L	339
						E	322			Q	342
						K	415
						H	419
						I	420
						N	422
						R	423
						L	479
